# The landscape of metabolic brain alterations in Alzheimer’s disease

**DOI:** 10.1101/2021.11.15.468698

**Authors:** Richa Batra, Matthias Arnold, Maria A. Wörheide, Mariet Allen, Xue Wang, Colette Blach, Allan I. Levey, Nicholas T. Seyfried, Nilüfer Ertekin-Taner, David A. Bennett, Gabi Kastenmüller, Rima F. Kaddurah-Daouk, Jan Krumsiek, Alzheimer’s Disease Metabolomics Consortium (ADMC)

## Abstract

**INTRODUCTION:** Alzheimer’s disease (AD) is accompanied by metabolic alterations both in the periphery and the central nervous system. However, so far, a global view of AD-associated metabolic changes in brain has been missing.

**METHODS:** We metabolically profiled 500 samples from the dorsolateral prefrontal cortex. Metabolite levels were correlated with eight clinical parameters, covering both late-life cognitive performance and AD neuropathology measures.

**RESULTS:** We observed widespread metabolic dysregulation associated with AD, spanning 298 metabolites from various AD-relevant pathways. These included alterations to bioenergetics, cholesterol metabolism, neuroinflammation and metabolic consequences of neurotransmitter ratio imbalances. Our findings further suggest impaired osmoregulation as a potential pathomechanism in AD. Finally, inspecting the interplay of proteinopathies provided evidence that metabolic associations were largely driven by tau pathology rather than β-amyloid pathology.

**DISCUSSION:** This work provides a comprehensive reference map of metabolic brain changes in AD which lays the foundation for future mechanistic follow-up studies.
