## Supplementary Table 6 for "The landscape of metabolic brain alterations in Alzheimer’s disease"

### Sheet: caption
Supplementary Table 7: Sex-stratified metabolic associations with AD-related traits.

### Sheet: amyloid
name	outcome	covariates	z_grp	p_grp	grp_diff	estimate_females	std_error_females	statistic_females	p_value_females	adj_p_females	estimate_males	std_error_males	statistic_males	p_value_males	adj_p_males	grp_adj_p	SUB_PATHWAY	SUPER_PATHWAY	HMDB	PUBCHEM	CAS	KEGG
X - 17010	sqrt_amyloid	pmi + age_death + bmi + educ + apoe_genotype	-2.14801	0.031713	No	0.178843	0.103559	1.72697	0.0850725	0.433155	0.58472	0.158049	3.69960972948656	0.000308675922913687	0.0666637	0.919677
X - 24697	sqrt_amyloid	pmi + age_death + bmi + educ + apoe_genotype	2.30605	0.0211077	No	-0.223185	0.14032	-1.59054	0.112635	0.475491	-0.801948	0.208085	-3.85395432229731	0.000175941516959291	0.0666637	0.860515

### Sheet: tangles
name	outcome	covariates	z_grp	p_grp	grp_diff	estimate_females	std_error_females	statistic_females	p_value_females	adj_p_females	estimate_males	std_error_males	statistic_males	p_value_males	adj_p_males	grp_adj_p	SUB_PATHWAY	SUPER_PATHWAY	HMDB	PUBCHEM	CAS	KEGG
N-monomethylarginine	tangles	pmi + age_death + bmi + educ + apoe_genotype	2.32505	0.0200693	Yes	2.95886	0.703492	4.20596	3.32447e-05	0.00184785	-0.458937	1.29072	-0.355565920470915	0.722697045083838	0.872692	0.734488	Urea cycle; Arginine and Proline Metabolism	Amino Acid	HMDB29416	132862	53308-83-1	C03884
isoleucine	tangles	pmi + age_death + bmi + educ + apoe_genotype	2.43209	0.0150119	Yes	6.18016	1.56152	3.95778	9.2026e-05	0.0032306	-1.90555	2.93506	-0.649238347137383	0.517240488619069	0.756563	0.734488	Leucine, Isoleucine and Valine Metabolism	Amino Acid	HMDB00172	6306	73-32-5	C00407
glycerophosphoinositol*	tangles	pmi + age_death + bmi + educ + apoe_genotype	1.97337	0.0484529	Yes	-2.99268	1.35825	-2.20334	0.028237	0.114146	-8.93529	2.68769	-3.32452794614043	0.00112888461452886	0.0481338	0.740392	Phospholipid Metabolism	Lipid		167572	16824-65-0
1,2-distearoyl-GPC (18:0/18:0)	tangles	pmi + age_death + bmi + educ + apoe_genotype	2.05855	0.0395371	Yes	-1.03553	0.521282	-1.98651	0.0477748	0.156205	-2.97459	0.784565	-3.79139153755387	0.000221401460582011	0.0481338	0.734488	Phosphatidylcholine (PC)	Lipid	HMDB08036	94190	816-94-4
7-hydroxycholesterol (alpha or beta)	tangles	pmi + age_death + bmi + educ + apoe_genotype	-2.07125	0.038335	Yes	0.959538	0.670971	1.43007	0.153609	0.32415	3.54782	1.05421	3.36539432668271	0.000984938682504887	0.0481338	0.734488	Sterol	Lipid	HMDB06119	107722
X - 22773	tangles	pmi + age_death + bmi + educ + apoe_genotype	-2.0325	0.0421031	Yes	0.635514	0.44232	1.43678	0.151696	0.32415	2.32743	0.705189	3.30042932354342	0.00122274730241541	0.0481338	0.734488
hypoxanthine	tangles	pmi + age_death + bmi + educ + apoe_genotype	2.58199	0.00982323	Yes	-1.49206	1.2859	-1.16033	0.246725	0.445839	-8.29362	2.29905	-3.60740754784414	0.00042848532856582	0.0481338	0.687701	Purine Metabolism, (Hypo)Xanthine/Inosine containing	Nucleotide	HMDB00157	790	68-94-0	C00262
X - 24697	tangles	pmi + age_death + bmi + educ + apoe_genotype	2.66355	0.007732	Yes	-0.809156	0.992419	-0.815337	0.415447	0.597205	-5.85521	1.61374	-3.62834426270022	0.000397941304292268	0.0481338	0.687701
X - 25828	tangles	pmi + age_death + bmi + educ + apoe_genotype	2.13567	0.0327065	No	-1.30231	0.972144	-1.33963	0.181257	0.364059	-5.69495	1.81256	-3.14194192104437	0.00204581754539052	0.0568567	0.734488
3-formylindole	tangles	pmi + age_death + bmi + educ + apoe_genotype	-2.11289	0.0346104	No	1.04114	0.934137	1.11455	0.265827	0.458157	4.98554	1.6163	3.08453124922493	0.00245388346840763	0.0654696	0.734488	Food Component/Plant	Xenobiotics	HMDB29737	10256	487-89-8	C08493
5-aminovalerate	tangles	pmi + age_death + bmi + educ + apoe_genotype	2.12009	0.0339987	No	-0.81562	0.741059	-1.10061	0.271839	0.460531	-3.73914	1.16291	-3.21531899021206	0.00161574009351353	0.051319	0.734488	Lysine Metabolism	Amino Acid	HMDB03355	138	660-88-8	C00431
N-acetylthreonine	tangles	pmi + age_death + bmi + educ + apoe_genotype	2.04321	0.0410319	No	-1.2094	1.3768	-0.878413	0.380336	0.567527	-6.5269	2.20853	-2.95532139350341	0.00366198853461857	0.0785385	0.734488	Glycine, Serine and Threonine Metabolism	Amino Acid	HMDB62557	152204	17093-74-2

### Sheet: global np
name	outcome	covariates	z_grp	p_grp	grp_diff	estimate_females	std_error_females	statistic_females	p_value_females	adj_p_females	estimate_males	std_error_males	statistic_males	p_value_males	adj_p_males	grp_adj_p	SUB_PATHWAY	SUPER_PATHWAY	HMDB	PUBCHEM	CAS	KEGG
lysine	gpath	pmi + age_death + bmi + educ + apoe_genotype	2.04179	0.0411723	Yes	0.513326	0.124806	4.11299	4.89065e-05	0.00181226	0.0826465	0.170047	0.486022049563157	0.627706006714578	0.84753	0.985866	Lysine Metabolism	Amino Acid	HMDB00182	5962	56-87-1	C00047
1-stearoyl-GPC (18:0)	gpath	pmi + age_death + bmi + educ + apoe_genotype	-2.15956	0.0308067	Yes	-0.489641	0.143933	-3.40186	0.000748096	0.0113405	0.0249376	0.189895	0.131322516296581	0.89570737290435	0.94681	0.985866	Lysophospholipid	Lipid	HMDB10384	497299	19420-57-6
X - 24697	gpath	pmi + age_death + bmi + educ + apoe_genotype	2.59877	0.00935583	Yes	-0.107052	0.0762389	-1.40417	0.161171	0.329718	-0.428168	0.097241	-4.40316202401382	2.09368332376874e-05	0.0139649	0.915568
X - 24035	gpath	pmi + age_death + bmi + educ + apoe_genotype	-2.23363	0.0255073	Yes	0.0512915	0.0410388	1.24983	0.212211	0.391008	0.202439	0.0538044	3.76250171963723	0.000245968495745541	0.0410152	0.945188
N-acetylhistidine	gpath	pmi + age_death + bmi + educ + apoe_genotype	1.98738	0.0468802	No	-0.0302279	0.0279644	-1.08094	0.28048	0.467535	-0.124555	0.03835	-3.24784203469191	0.00145342382292671	0.0643888	0.985866	Histidine Metabolism	Amino Acid	HMDB32055	75619	39145-52-3	C02997

### Sheet: nia-reagan score
name	outcome	covariates	z_grp	p_grp	grp_diff	estimate_females	std_error_females	statistic_females	p_value_females	adj_p_females	estimate_males	std_error_males	statistic_males	p_value_males	adj_p_males	grp_adj_p	SUB_PATHWAY	SUPER_PATHWAY	HMDB	PUBCHEM	CAS	KEGG
X - 24697	niareagansc	pmi + age_death + bmi + educ + apoe_genotype	2.55157	0.0107239	Yes	-0.505911	0.290978	-1.73866	0.0820948	0.310339	-1.96847	0.493852	-3.9859542120656	6.72094729378359e-05	0.0448287	0.360414
7-HOCA	niareagansc	pmi + age_death + bmi + educ + apoe_genotype	-2.1296	0.0332049	No	0.385042	0.198621	1.93858	0.0525531	0.245665	1.25099	0.354816	3.52574577825302	0.000422292128540034	0.0505175	0.372422	Sterol	Lipid	HMDB12458	3081085	115538-85-7	C17337
X - 24035	niareagansc	pmi + age_death + bmi + educ + apoe_genotype	-2.12337	0.0337226	No	0.288855	0.153155	1.88603	0.059291	0.26721	0.926812	0.258478	3.58564905000041	0.000336240892241873	0.0505175	0.372422
3-formylindole	niareagansc	pmi + age_death + bmi + educ + apoe_genotype	-2.1672	0.0302193	No	0.423623	0.272054	1.55713	0.11944	0.378217	1.59637	0.467773	3.41269926327215	0.000643228827578372	0.0612905	0.372422	Food Component/Plant	Xenobiotics	HMDB29737	10256	487-89-8	C08493
cysteine	niareagansc	pmi + age_death + bmi + educ + apoe_genotype	2.40414	0.0162104	No	-0.216043	0.165423	-1.30601	0.191551	0.456796	-0.989662	0.27601	-3.58560777913031	0.000336294076119076	0.0505175	0.360414	Methionine, Cysteine, SAM and Taurine Metabolism	Amino Acid	HMDB00574	5862	52-90-4;56-89-3	C00097
7-hydroxycholesterol (alpha or beta)	niareagansc	pmi + age_death + bmi + educ + apoe_genotype	-2.5068	0.0121829	No	0.241788	0.189621	1.27511	0.202269	0.468448	1.16065	0.31369	3.69999329709959	0.000215605161545094	0.0505175	0.360414	Sterol	Lipid	HMDB06119	107722

### Sheet: np diagnosis
name	outcome	covariates	z_grp	p_grp	grp_diff	estimate_females	std_error_females	statistic_females	p_value_females	adj_p_females	estimate_males	std_error_males	statistic_males	p_value_males	adj_p_males	grp_adj_p	SUB_PATHWAY	SUPER_PATHWAY	HMDB	PUBCHEM	CAS	KEGG
X - 23918	diagnosis	pmi + age_death + bmi + educ + apoe_genotype	2.547	0.0108652	Yes	0.651817	0.169959	3.83514	0.000125493	0.0139507	-0.0908733	0.23694	-0.383528063274791	0.701328266591229	0.926984	0.973793
xanthosine	diagnosis	pmi + age_death + bmi + educ + apoe_genotype	-2.32542	0.0200495	Yes	-1.79142	0.512361	-3.4964	0.000471577	0.0273332	0.0642901	0.611807	0.105082294906975	0.916310508132132	0.983899	0.973793	Purine Metabolism, (Hypo)Xanthine/Inosine containing	Nucleotide	HMDB00299	64959	146-80-5	C01762
X - 24697	diagnosis	pmi + age_death + bmi + educ + apoe_genotype	2.54915	0.0107985	No	-0.619326	0.376037	-1.64698	0.0995612	0.309033	-2.64882	0.701742	-3.77463403979907	0.000160242729618478	0.106882	0.973793

### Sheet: clinical diagnosis
name	outcome	covariates	z_grp	p_grp	grp_diff	estimate_females	std_error_females	statistic_females	p_value_females	adj_p_females	estimate_males	std_error_males	statistic_males	p_value_males	adj_p_males	grp_adj_p	SUB_PATHWAY	SUPER_PATHWAY	HMDB	PUBCHEM	CAS	KEGG

### Sheet: cognition
name	outcome_females	covariates	z_grp	p_grp	grp_diff	estimate_females	std_error_females	statistic_females	p_value_females	adj_p_females	estimate_males	std_error_males	statistic_males	p_value_males	adj_p_males	grp_adj_p	SUB_PATHWAY	SUPER_PATHWAY	HMDB	PUBCHEM	CAS	KEGG
putrescine	cogn_global	pmi + age_death + bmi + educ + apoe_genotype	2.36497	0.0180314	Yes	0.446132	0.123543	3.61116	0.000358893	0.00966088	-0.0392401	0.163885	-0.239437470584134	0.81118532428296	0.927971	0.749216	Polyamine Metabolism	Amino Acid	HMDB01414	1045	110-60-1	C00134

### Sheet: cognitive decline
name	outcome	covariates	z_grp	p_grp	grp_diff	estimate_females	std_error_females	statistic_females	p_value_females	adj_p_females	estimate_males	std_error_males	statistic_males	p_value_males	adj_p_males	grp_adj_p	SUB_PATHWAY	SUPER_PATHWAY	HMDB	PUBCHEM	CAS	KEGG
glycerophosphoethanolamine	cogng_random_slope	pmi + age_death + bmi + educ + apoe_genotype	-2.14453	0.0319905	Yes	0.10944	0.0138364	7.90957	3.60935e-14	2.40744e-11	0.0591317	0.0189441	3.12138	0.00218701333170711	0.0455856	0.993607	Phospholipid Metabolism	Lipid	HMDB00114	123874	33049-08-0	C01233
lignoceroylcarnitine (C24)*	cogng_random_slope	pmi + age_death + bmi + educ + apoe_genotype	2.63778	0.00834495	Yes	-0.0370668	0.00958318	-3.8679	0.000131416	0.00183704	0.0101096	0.0151007	0.669481	0.504291469530897	0.802304	0.993607	Fatty Acid Metabolism (Acyl Carnitine, Long Chain Saturated)	Lipid
ximenoylcarnitine (C26:1)*	cogng_random_slope	pmi + age_death + bmi + educ + apoe_genotype	2.19168	0.0284027	Yes	-0.026469	0.00771945	-3.42887	0.000680157	0.00630793	0.00335967	0.011209	0.299731	0.764826828137008	0.921611	0.993607	Fatty Acid Metabolism (Acyl Carnitine, Monounsaturated)	Lipid
guanidinoacetate	cogng_random_slope	pmi + age_death + bmi + educ + apoe_genotype	2.06948	0.0385012	Yes	0.0272352	0.00805515	3.38109	0.000805522	0.00716377	0.0568824	0.0118468	4.80149	3.99639779627727e-06	0.00143856	0.993607	Creatine Metabolism	Amino Acid	HMDB00128	763	352-97-6	C00581
X - 15666	cogng_random_slope	pmi + age_death + bmi + educ + apoe_genotype	1.99028	0.04656	Yes	0.0282823	0.00885143	3.19522	0.00152733	0.0110732	0.0590689	0.0126857	4.65635	7.39930091836013e-06	0.0015125	0.993607
X - 12100	cogng_random_slope	pmi + age_death + bmi + educ + apoe_genotype	2.38118	0.0172572	Yes	0.0189464	0.00864531	2.19153	0.0290876	0.0941816	0.0542284	0.0120334	4.5065	1.37949124404298e-05	0.00184024	0.993607
sphingomyelin (d18:2/14:0, d18:1/14:1)*	cogng_random_slope	pmi + age_death + bmi + educ + apoe_genotype	2.43671	0.0148215	Yes	0.0133713	0.0108228	1.23547	0.217503	0.375354	0.0576437	0.0145937	3.94991	0.000123415092995494	0.00685982	0.993607	Sphingomyelins	Lipid
													0
