## Supplementary Table 7 for "The landscape of metabolic brain alterations in Alzheimer’s disease"

### Sheet: caption
Supplementary Table 8: APOE4-stratified metabolic associations with AD-related traits.

### Sheet: amyloid
name	outcome	covariates	z_grp	p_grp	grp_diff	estimate_none	std_error_none	statistic_none	p_value_none	adj_p_none	estimate_apoe4	std_error_apoe4	statistic_apoe4	p_value_apoe4	adj_p_apoe4	grp_adj_p	SUB_PATHWAY	SUPER_PATHWAY	HMDB	PUBCHEM	CAS	KEGG
threonate	sqrt_amyloid	msex + pmi + age_death + bmi + educ	2.70996	0.00672908	Yes	0.530264	0.140414	3.77642	0.000185605	0.0309497	-0.198427	0.229319	-0.865287	0.388622	0.711021	0.661865	Ascorbate and Aldarate Metabolism	Cofactors and Vitamins	HMDB00943	151152	70753-61-6	C01620
N-acetylputrescine	sqrt_amyloid	msex + pmi + age_death + bmi + educ	2.37202	0.017691	Yes	-0.301693	0.108743	-2.77436	0.00581454	0.201047	-0.727275	0.142708	-5.09626	1.31877e-06	0.000879618	0.661865	Polyamine Metabolism	Amino Acid	HMDB02064	122356	18233-70-0	C02714
methionine sulfoxide	sqrt_amyloid	msex + pmi + age_death + bmi + educ	-2.60113	0.0092918	Yes	0.156586	0.0872878	1.7939	0.0736543	0.453991	0.562756	0.129476	4.34639	2.93266e-05	0.00978042	0.661865	Methionine, Cysteine, SAM and Taurine Metabolism	Amino Acid	HMDB02005	158980	3226-65-1	C02989
arachidonoyl ethanolamide	sqrt_amyloid	msex + pmi + age_death + bmi + educ	2.29448	0.021763	Yes	-0.312324	0.181983	-1.71622	0.0869678	0.466549	-1.06668	0.273809	-3.8957	0.00016224	0.0163884	0.661865	Endocannabinoid	Lipid	HMDB04080	5281969	94421-68-8	C11695
pyroglutamine*	sqrt_amyloid	msex + pmi + age_death + bmi + educ	-2.2342	0.0254699	Yes	0.242435	0.144644	1.67609	0.094575	0.474541	0.805496	0.206378	3.90302	0.000157953	0.0163884	0.661865	Glutamate Metabolism	Amino Acid		134508	2353-44-8
stearoyl ethanolamide	sqrt_amyloid	msex + pmi + age_death + bmi + educ	2.31347	0.0206969	Yes	-0.374344	0.22511	-1.66294	0.0971814	0.480148	-1.32265	0.342564	-3.86104	0.000184093	0.0163884	0.661865	Endocannabinoid	Lipid	HMDB13078	27902	111-57-9

### Sheet: tangles
name	outcome_none	covariates_none	z_grp	p_grp	grp_diff	estimate_none	std_error_none	statistic_none	p_value_none	adj_p_none	estimate_apoe4	std_error_apoe4	statistic_apoe4	p_value_apoe4	adj_p_apoe4	grp_adj_p	SUB_PATHWAY	SUPER_PATHWAY	HMDB	PUBCHEM	CAS	KEGG
carboxyethyl-GABA	tangles	msex + pmi + age_death + bmi + educ	-2.1274	0.0333869	Yes	2.63394	0.767668	3.43109	0.000669997	0.0207161	8.16019	2.48164	3.28823	0.00132595	0.0606319	0.450974	Glutamate Metabolism	Amino Acid	HMDB02201	2572	908055
glycerophosphoethanolamine	tangles	msex + pmi + age_death + bmi + educ	-2.0887	0.0367352	Yes	3.43559	1.00292	3.42558	0.000683288	0.0207161	9.40572	2.67658	3.51408	0.000624885	0.0378907	0.450974	Phospholipid Metabolism	Lipid	HMDB00114	123874	33049-08-0	C01233
glycerophosphorylcholine (GPC)	tangles	msex + pmi + age_death + bmi + educ	-2.49811	0.0124858	Yes	1.68472	0.556342	3.02821	0.00263504	0.040228	5.7114	1.51284	3.77529	0.000250828	0.0184539	0.369642	Phospholipid Metabolism	Lipid	HMDB00086	71920	28319-77-9	C00670
sphingadienine	tangles	msex + pmi + age_death + bmi + educ	-2.0692	0.0385275	Yes	2.10038	0.694106	3.02602	0.00265372	0.040228	7.08002	2.30428	3.07255	0.00263138	0.0718471	0.451649	Sphingolipid Synthesis	Lipid		6449795	25696-03-1
inositol 1-phosphate (I1P)	tangles	msex + pmi + age_death + bmi + educ	-2.08378	0.0371804	Yes	1.61535	0.556607	2.90214	0.00393114	0.0461764	5.53944	1.79902	3.07914	0.00257809	0.0718471	0.450974	Inositol Metabolism	Lipid	HMDB00213	440194	573-35-3;106032-59-1	C01177
N-acetylputrescine	tangles	msex + pmi + age_death + bmi + educ	2.45486	0.0140938	Yes	-1.79983	0.62398	-2.88444	0.0041538	0.0461764	-6.04584	1.61315	-3.74783	0.00027667	0.0184539	0.370181	Polyamine Metabolism	Amino Acid	HMDB02064	122356	18233-70-0	C02714
thymidine	tangles	msex + pmi + age_death + bmi + educ	-2.96417	0.00303498	Yes	1.22391	0.458013	2.67221	0.00787315	0.0673255	5.88727	1.5051	3.91156	0.000153086	0.0151734	0.235523	Pyrimidine Metabolism, Thymine containing	Nucleotide	HMDB00273	5789	50-89-5	C00214
threonine	tangles	msex + pmi + age_death + bmi + educ	-2.84565	0.00443203	Yes	2.88272	1.17811	2.44689	0.0148803	0.0973057	11.7216	2.874	4.07849	8.22836e-05	0.0137208	0.268742	Glycine, Serine and Threonine Metabolism	Amino Acid	HMDB00167	6288	72-19-5	C00188
2'-deoxyguanosine	tangles	msex + pmi + age_death + bmi + educ	-3.10523	0.00190131	Yes	1.09256	0.540201	2.0225	0.0438536	0.176207	6.63219	1.70022	3.9008	0.000159241	0.0151734	0.196492	Purine Metabolism, Guanine containing	Nucleotide	HMDB00085	187790	961-07-9	C00330
2'-deoxyinosine	tangles	msex + pmi + age_death + bmi + educ	-3.34511	0.000822512	Yes	0.872311	0.46205	1.88791	0.0598305	0.198542	5.92973	1.43955	4.11915	7.05536e-05	0.0137208	0.137154	Purine Metabolism, (Hypo)Xanthine/Inosine containing	Nucleotide	HMDB00071	65058	890-38-0	C05512
allo-threonine	tangles	msex + pmi + age_death + bmi + educ	-3.49575	0.00047273	Yes	0.790283	0.525683	1.50335	0.133614	0.32645	6.48141	1.54081	4.20651	5.05285e-05	0.0137208	0.105104	Glycine, Serine and Threonine Metabolism	Amino Acid	HMDB04041	99289	28954-12-3	C05519
glutarate (C5-DC)	tangles	msex + pmi + age_death + bmi + educ	-3.27094	0.00107191	Yes	1.0059	0.714934	1.40698	0.160283	0.369927	7.75644	1.936	4.00642	0.000107807	0.0143814	0.142993	Fatty Acid, Dicarboxylate	Lipid	HMDB00661	743	110-94-1	C00489
1,2-distearoyl-GPC (18:0/18:0)	tangles	msex + pmi + age_death + bmi + educ	3.68696	0.000226952	Yes	-0.508736	0.413685	-1.22977	0.219576	0.450639	-4.9771	1.13915	-4.36914	2.68145e-05	0.0137208	0.105104	Phosphatidylcholine (PC)	Lipid	HMDB08036	94190	816-94-4
gamma-glutamylthreonine	tangles	msex + pmi + age_death + bmi + educ	-3.52217	0.000428027	Yes	0.0364628	0.539014	0.0676472	0.946104	0.975349	5.34409	1.40722	3.79762	0.000231521	0.0184539	0.105104	Gamma-glutamyl Amino Acid	Peptide	HMDB29159	76078708	5652-48-2
phenylalanylglycine	tangles	msex + pmi + age_death + bmi + educ	-2.09809	0.0358971	No	0.677722	0.245366	2.76209	0.00603385	0.0576952	2.417	0.791837	3.0524	0.00280064	0.0718471	0.450974	Dipeptide	Peptide	HMDB28995	98207	721-90-4
1-carboxyethylphenylalanine	tangles	msex + pmi + age_death + bmi + educ	-2.17014	0.029996	No	0.947131	0.4253	2.22697	0.0265587	0.139486	4.23806	1.45559	2.91156	0.00429489	0.081346	0.434942	Phenylalanine Metabolism	Amino Acid
1-carboxyethylisoleucine	tangles	msex + pmi + age_death + bmi + educ	-2.23204	0.0256125	No	0.921683	0.421787	2.18518	0.0295106	0.145426	4.18848	1.4015	2.98857	0.00340559	0.0788266	0.406751	Leucine, Isoleucine and Valine Metabolism	Amino Acid
1-carboxyethyltyrosine	tangles	msex + pmi + age_death + bmi + educ	-2.08371	0.0371867	No	1.10584	0.506326	2.18405	0.0295947	0.145426	4.65466	1.62612	2.86243	0.00496897	0.081346	0.450974	Tyrosine Metabolism	Amino Acid
N-palmitoyl-sphinganine (d18:0/16:0)	tangles	msex + pmi + age_death + bmi + educ	2.34951	0.0187983	No	-1.11812	0.520685	-2.1474	0.0324199	0.153362	-5.0868	1.6069	-3.16559	0.00196573	0.0690076	0.391525	Dihydroceramides	Lipid	HMDB11760	5283572	5966-29-0
nicotinamide riboside	tangles	msex + pmi + age_death + bmi + educ	2.35504	0.0185206	No	-1.23106	0.572688	-2.14962	0.032242	0.153362	-5.22219	1.59502	-3.27406	0.00138843	0.0606319	0.391525	Nicotinate and Nicotinamide Metabolism	Cofactors and Vitamins	HMDB00855	439924	1341-23-7	C03150
X - 23428	tangles	msex + pmi + age_death + bmi + educ	-2.03903	0.0414475	No	1.07911	0.505001	2.13686	0.0332741	0.153985	4.37217	1.53403	2.85012	0.00515231	0.081346	0.474808
sphingomyelin (d18:0/18:0, d19:0/17:0)*	tangles	msex + pmi + age_death + bmi + educ	2.23568	0.0253724	No	-1.50879	0.776287	-1.9436	0.0527126	0.188925	-7.57352	2.59925	-2.91373	0.00426715	0.081346	0.406751	Dihydrosphingomyelins	Lipid	HMDB12087
sphingomyelin (d18:1/21:0, d17:1/22:0, d16:1/23:0)*	tangles	msex + pmi + age_death + bmi + educ	2.47788	0.0132165	No	-1.50195	0.781813	-1.92112	0.0554958	0.191113	-7.6804	2.3677	-3.24382	0.00153101	0.0606319	0.369642	Sphingomyelins	Lipid
X - 11979	tangles	msex + pmi + age_death + bmi + educ	1.96962	0.0488823	No	-1.09268	0.593193	-1.84204	0.0662808	0.209801	-4.93796	1.86	-2.65482	0.00902088	0.100282	0.479477
glycerophosphoinositol*	tangles	msex + pmi + age_death + bmi + educ	2.12015	0.0339934	No	-2.06822	1.14347	-1.80873	0.0713159	0.221245	-9.98677	3.55555	-2.80878	0.00581459	0.0843116	0.450974	Phospholipid Metabolism	Lipid		167572	16824-65-0
N-acetylglycine	tangles	msex + pmi + age_death + bmi + educ	-1.98225	0.047451	No	0.743081	0.449082	1.65467	0.0988516	0.269118	3.55589	1.34606	2.6417	0.00935728	0.10072	0.474808	Glycine, Serine and Threonine Metabolism	Amino Acid	HMDB00532	10972	543-24-8
X - 24035	tangles	msex + pmi + age_death + bmi + educ	-2.40244	0.016286	No	0.690903	0.429307	1.60934	0.108406	0.281413	3.92295	1.27498	3.07687	0.00259629	0.0718471	0.374578
X - 25936	tangles	msex + pmi + age_death + bmi + educ	-2.02398	0.0429719	No	0.9547	0.600623	1.58952	0.112809	0.289399	5.00778	1.91033	2.62142	0.00989961	0.103172	0.474808
glutarylcarnitine (C5-DC)	tangles	msex + pmi + age_death + bmi + educ	-2.31969	0.0203575	No	0.816277	0.55736	1.46454	0.143907	0.345273	5.03089	1.72928	2.90924	0.00432483	0.081346	0.391525	Lysine Metabolism	Amino Acid	HMDB13130	71464488	102636-82-8
hypoxanthine	tangles	msex + pmi + age_death + bmi + educ	1.99277	0.0462867	No	-1.48123	1.06273	-1.3938	0.164227	0.375135	-8.26198	3.23247	-2.55594	0.0118495	0.108392	0.474808	Purine Metabolism, (Hypo)Xanthine/Inosine containing	Nucleotide	HMDB00157	790	68-94-0	C00262
N-behenoyl-sphingadienine (d18:2/22:0)*	tangles	msex + pmi + age_death + bmi + educ	2.31049	0.020861	No	-0.761718	0.556795	-1.36804	0.172141	0.38845	-4.99404	1.74511	-2.86173	0.00497921	0.081346	0.391525	Ceramides	Lipid
7-hydroxycholesterol (alpha or beta)	tangles	msex + pmi + age_death + bmi + educ	-2.38266	0.0171882	No	0.650908	0.522126	1.24665	0.213326	0.443265	4.83535	1.6768	2.88368	0.00466635	0.081346	0.382151	Sterol	Lipid	HMDB06119	107722
methionine sulfoxide	tangles	msex + pmi + age_death + bmi + educ	-2.60663	0.00914372	No	0.562579	0.502262	1.12009	0.263411	0.507661	4.56295	1.45017	3.14649	0.0020881	0.0696382	0.369642	Methionine, Cysteine, SAM and Taurine Metabolism	Amino Acid	HMDB02005	158980	3226-65-1	C02989
5-aminovalerate	tangles	msex + pmi + age_death + bmi + educ	2.24365	0.024855	No	-0.645623	0.58974	-1.09476	0.274344	0.522821	-4.66211	1.69023	-2.75827	0.00672872	0.0917669	0.406751	Lysine Metabolism	Amino Acid	HMDB03355	138	660-88-8	C00431
trigonelline (N'-methylnicotinate)	tangles	msex + pmi + age_death + bmi + educ	2.40761	0.0160572	No	-0.227533	0.210319	-1.08185	0.280034	0.529129	-1.67267	0.562183	-2.97531	0.00354543	0.0788266	0.374578	Nicotinate and Nicotinamide Metabolism	Cofactors and Vitamins	HMDB00875	5570	535-83-1	C01004
4-acetamidobutanoate	tangles	msex + pmi + age_death + bmi + educ	2.29889	0.021511	No	-0.510612	0.591425	-0.863359	0.388507	0.635133	-4.64891	1.7002	-2.73434	0.00720608	0.0924442	0.391525	Polyamine Metabolism	Amino Acid	HMDB03681	18189	3025-96-5	C02946
X - 22773	tangles	msex + pmi + age_death + bmi + educ	-2.93925	0.00329004	No	0.290216	0.350821	0.827249	0.408637	0.655321	3.66556	1.09347	3.35223	0.00107519	0.0597625	0.235523
ophthalmate	tangles	msex + pmi + age_death + bmi + educ	-2.91727	0.00353108	No	0.154469	0.302417	0.510782	0.609812	0.805435	3.06871	0.952084	3.22315	0.00163624	0.0606319	0.235523	Glutathione Metabolism	Amino Acid	HMDB05765	7018721	495-27-2
3-formylindole	tangles	msex + pmi + age_death + bmi + educ	-2.55421	0.0106429	No	0.367517	0.765988	0.479795	0.63166	0.814927	6.41623	2.24083	2.86333	0.00495584	0.081346	0.369642	Food Component/Plant	Xenobiotics	HMDB29737	10256	487-89-8	C08493
2-hydroxyheptanoate*	tangles	msex + pmi + age_death + bmi + educ	-2.49303	0.0126657	No	0.182559	0.555397	0.328699	0.742572	0.867417	4.595	1.68051	2.73429	0.00720705	0.0924442	0.369642	Fatty Acid, Monohydroxy	Lipid		2750949

### Sheet: global np
name	outcome	covariates	z_grp	p_grp	grp_diff	estimate_none	std_error_none	statistic_none	p_value_none	adj_p_none	estimate_apoe4	std_error_apoe4	statistic_apoe4	p_value_apoe4	adj_p_apoe4	grp_adj_p	SUB_PATHWAY	SUPER_PATHWAY	HMDB	PUBCHEM	CAS	KEGG
N-acetylglutamate	gpath	msex + pmi + age_death + bmi + educ	2.32955	0.01983	Yes	-0.451018	0.102648	-4.39385	1.45949e-05	0.00243369	-0.929635	0.177975	-5.22339	7.57351e-07	0.000126288	0.36621	Glutamate Metabolism	Amino Acid	HMDB01138	70914	1430871	C00624
N-acetylputrescine	gpath	msex + pmi + age_death + bmi + educ	3.02411	0.00249367	Yes	-0.194579	0.0518127	-3.75543	0.000201159	0.0111811	-0.509872	0.0904741	-5.63556	1.19126e-07	7.69205e-05	0.237611	Polyamine Metabolism	Amino Acid	HMDB02064	122356	18233-70-0	C02714
glycerophosphoethanolamine	gpath	msex + pmi + age_death + bmi + educ	-2.74405	0.00606857	Yes	0.308647	0.0834922	3.69671	0.000251732	0.0129158	0.783871	0.151728	5.16628	9.72584e-07	0.000129743	0.286282	Phospholipid Metabolism	Lipid	HMDB00114	123874	33049-08-0	C01233
glycerophosphorylcholine (GPC)	gpath	msex + pmi + age_death + bmi + educ	-2.46013	0.0138888	Yes	0.163085	0.0459733	3.54739	0.000439513	0.0149192	0.407297	0.0879807	4.62939	9.42626e-06	0.000898188	0.308795	Phospholipid Metabolism	Lipid	HMDB00086	71920	28319-77-9	C00670
threonine	gpath	msex + pmi + age_death + bmi + educ	-2.29943	0.0214805	Yes	0.335667	0.0979394	3.4273	0.000678728	0.0181085	0.783824	0.168503	4.65168	8.60404e-06	0.000898188	0.36621	Glycine, Serine and Threonine Metabolism	Amino Acid	HMDB00167	6288	72-19-5	C00188
N-acetylglycine	gpath	msex + pmi + age_death + bmi + educ	-2.60039	0.00931176	Yes	0.110842	0.0372738	2.97372	0.00313657	0.0435852	0.332939	0.0768464	4.33252	3.09685e-05	0.0020656	0.286282	Glycine, Serine and Threonine Metabolism	Amino Acid	HMDB00532	10972	543-24-8
dimethylarginine (ADMA + SDMA)	gpath	msex + pmi + age_death + bmi + educ	-2.55503	0.0106179	Yes	0.123134	0.0433775	2.83865	0.00478246	0.0601868	0.371517	0.0869994	4.27034	3.94761e-05	0.00235782	0.286282	Urea cycle; Arginine and Proline Metabolism	Amino Acid	HMDB01539	123831	102783-24-4	C03626
N-acetyl-aspartyl-glutamate (NAAG)	gpath	msex + pmi + age_death + bmi + educ	2.71074	0.00671336	Yes	-0.188775	0.0685826	-2.75252	0.00620767	0.0739378	-0.584743	0.128973	-4.53384	1.38983e-05	0.00103002	0.286282	Glutamate Metabolism	Amino Acid	HMDB01067	5255	3106-85-2	C12270
X - 23590	gpath	msex + pmi + age_death + bmi + educ	-2.16391	0.0304711	Yes	0.168658	0.0680596	2.47809	0.0136578	0.115313	0.508034	0.141298	3.59549	0.000472443	0.0185364	0.451353
1,2-distearoyl-GPC (18:0/18:0)	gpath	msex + pmi + age_death + bmi + educ	2.6019	0.00927098	Yes	-0.0777821	0.0344082	-2.26057	0.0243712	0.145139	-0.277691	0.0686967	-4.04228	9.42851e-05	0.00449201	0.286282	Phosphatidylcholine (PC)	Lipid	HMDB08036	94190	816-94-4
allo-threonine	gpath	msex + pmi + age_death + bmi + educ	-3.11818	0.00181971	Yes	0.0999618	0.0438934	2.27738	0.0233384	0.145139	0.414889	0.0909604	4.56121	1.2442e-05	0.00103002	0.229763	Glycine, Serine and Threonine Metabolism	Amino Acid	HMDB04041	99289	28954-12-3	C05519
urea	gpath	msex + pmi + age_death + bmi + educ	-2.30076	0.021405	Yes	0.0730189	0.033054	2.20908	0.0277863	0.156755	0.234598	0.0619635	3.78607	0.000241328	0.0100604	0.36621	Urea cycle; Arginine and Proline Metabolism	Amino Acid	HMDB00294	1176	57-13-6	C00086
1-stearoyl-2-docosahexaenoyl-GPC (18:0/22:6)	gpath	msex + pmi + age_death + bmi + educ	2.1226	0.0337874	Yes	-0.271488	0.125497	-2.1633	0.0311628	0.166284	-0.840356	0.236807	-3.5487	0.000555127	0.0194879	0.451353	Phosphatidylcholine (PC)	Lipid	HMDB08057		59403-52-0
CDP-ethanolamine	gpath	msex + pmi + age_death + bmi + educ	2.00851	0.0445893	Yes	-0.150894	0.0738699	-2.04269	0.041797	0.199133	-0.502139	0.158511	-3.16784	0.00195176	0.0317517	0.504086	Phospholipid Metabolism	Lipid	HMDB01564	123727	72842-05-8	C00570
beta-citrylglutamate	gpath	msex + pmi + age_death + bmi + educ	2.02333	0.0430395	Yes	-0.116789	0.0580084	-2.01331	0.0448121	0.209019	-0.37214	0.112082	-3.32024	0.0011944	0.0244894	0.498571	Glutamate Metabolism	Amino Acid		72715786	73590-26-8	C20775
X - 23428	gpath	msex + pmi + age_death + bmi + educ	-2.17086	0.0299421	Yes	0.0794796	0.0422839	1.87967	0.0609456	0.237723	0.296659	0.0906683	3.27192	0.00139811	0.0259038	0.451353
N-palmitoyl-sphinganine (d18:0/16:0)	gpath	msex + pmi + age_death + bmi + educ	2.14962	0.0315857	Yes	-0.0733217	0.0437451	-1.67611	0.0945678	0.298942	-0.300156	0.0960289	-3.12569	0.00222931	0.032325	0.451353	Dihydroceramides	Lipid	HMDB11760	5283572	5966-29-0
X - 12100	gpath	msex + pmi + age_death + bmi + educ	-2.49922	0.0124466	Yes	0.0804765	0.050161	1.60436	0.109494	0.325712	0.365146	0.102264	3.57064	0.000514794	0.019076	0.286282
creatinine	gpath	msex + pmi + age_death + bmi + educ	-1.97736	0.0480014	Yes	0.200567	0.133344	1.50413	0.133409	0.355935	0.756634	0.247593	3.05595	0.00277006	0.0369527	0.50746	Creatine Metabolism	Amino Acid	HMDB00562	588	60-27-5	C00791
5-(galactosylhydroxy)-L-lysine	gpath	msex + pmi + age_death + bmi + educ	-2.33415	0.019588	Yes	0.12592	0.0863403	1.45842	0.14558	0.377097	0.566211	0.16771	3.37613	0.000993517	0.0221357	0.36621	Lysine Metabolism	Amino Acid		123986	32448-36-5
pseudouridine	gpath	msex + pmi + age_death + bmi + educ	-1.97802	0.0479263	Yes	0.0578193	0.0396732	1.45739	0.145864	0.377097	0.228882	0.0768448	2.9785	0.00351135	0.0403805	0.50746	Pyrimidine Metabolism, Uracil containing	Nucleotide	HMDB00767	15047	1445-07-4	C02067
methionine sulfoxide	gpath	msex + pmi + age_death + bmi + educ	-2.79729	0.00515325	Yes	0.0607921	0.0420567	1.44548	0.149177	0.377383	0.326088	0.0850052	3.83609	0.000201524	0.00896109	0.286282	Methionine, Cysteine, SAM and Taurine Metabolism	Amino Acid	HMDB02005	158980	3226-65-1	C02989
glutarate (C5-DC)	gpath	msex + pmi + age_death + bmi + educ	-3.08046	0.00206683	Yes	0.0813216	0.0599874	1.35565	0.176046	0.400759	0.480801	0.114974	4.18184	5.55488e-05	0.00285008	0.229763	Fatty Acid, Dicarboxylate	Lipid	HMDB00661	743	110-94-1	C00489
putrescine	gpath	msex + pmi + age_death + bmi + educ	2.5564	0.0105762	Yes	-0.0661874	0.0530891	-1.24672	0.213294	0.453079	-0.413416	0.125022	-3.30674	0.00124834	0.0244894	0.286282	Polyamine Metabolism	Amino Acid	HMDB01414	1045	110-60-1	C00134
X - 25422	gpath	msex + pmi + age_death + bmi + educ	-2.51407	0.0119345	Yes	0.0307315	0.0266389	1.15363	0.249401	0.503172	0.178658	0.0524639	3.40536	0.000901522	0.0214755	0.286282
X - 25936	gpath	msex + pmi + age_death + bmi + educ	-2.49921	0.012447	Yes	0.0527634	0.0504935	1.04495	0.296732	0.54674	0.361019	0.112532	3.20814	0.00171678	0.0286272	0.286282
1-stearoyl-GPE (18:0)	gpath	msex + pmi + age_death + bmi + educ	2.60252	0.00925426	Yes	-0.10123	0.0981448	-1.03143	0.303017	0.552219	-0.676192	0.197929	-3.41634	0.000869069	0.0214755	0.286282	Lysophospholipid	Lipid	HMDB11130	9547068	69747-55-3
X - 24035	gpath	msex + pmi + age_death + bmi + educ	-2.63827	0.00833303	Yes	0.0367638	0.0360207	1.02063	0.308102	0.555551	0.257429	0.0754861	3.41028	0.000886856	0.0214755	0.286282
trigonelline (N'-methylnicotinate)	gpath	msex + pmi + age_death + bmi + educ	2.40942	0.0159777	Yes	-0.0174887	0.0175989	-0.993738	0.321005	0.567933	-0.108328	0.0333421	-3.24899	0.00150571	0.0267299	0.322944	Nicotinate and Nicotinamide Metabolism	Cofactors and Vitamins	HMDB00875	5570	535-83-1	C01004
1-methylhistidine	gpath	msex + pmi + age_death + bmi + educ	-2.53518	0.011239	Yes	0.0221274	0.0229403	0.964568	0.335396	0.579558	0.143098	0.0418407	3.42007	0.000858304	0.0214755	0.286282	Histidine Metabolism	Amino Acid	HMDB00001	92105	332-80-9	C01152
2R,3R-dihydroxybutyrate	gpath	msex + pmi + age_death + bmi + educ	-4.56462	5.00409e-06	Yes	0.0421453	0.0479479	0.878981	0.379987	0.618174	0.546387	0.0995192	5.49027	2.30646e-07	7.69205e-05	0.00304592	Fatty Acid, Dihydroxy	Lipid	HMDB00498	13120901	759-06-8
gamma-glutamylthreonine	gpath	msex + pmi + age_death + bmi + educ	-2.60451	0.00920056	Yes	0.0362372	0.0451381	0.802808	0.422606	0.663242	0.286862	0.0849838	3.37549	0.00099561	0.0221357	0.286282	Gamma-glutamyl Amino Acid	Peptide	HMDB29159	76078708	5652-48-2
glutarylcarnitine (C5-DC)	gpath	msex + pmi + age_death + bmi + educ	-4.43674	9.13319e-06	Yes	0.0341175	0.0468236	0.72864	0.466687	0.701081	0.508576	0.0961426	5.28981	5.65111e-07	0.000125643	0.00304592	Lysine Metabolism	Amino Acid	HMDB13130	71464488	102636-82-8
homocitrulline	gpath	msex + pmi + age_death + bmi + educ	-2.50223	0.0123414	Yes	0.0177863	0.0298215	0.596427	0.551257	0.747335	0.178193	0.0567465	3.14015	0.00213022	0.0322416	0.286282	Urea cycle; Arginine and Proline Metabolism	Amino Acid	HMDB00679	65072	1190-49-4	C02427
urate	gpath	msex + pmi + age_death + bmi + educ	-2.02762	0.0425989	No	0.0357002	0.0347443	1.02751	0.304857	0.554059	0.203739	0.0752402	2.70785	0.00776998	0.0609715	0.498571	Purine Metabolism, (Hypo)Xanthine/Inosine containing	Nucleotide	HMDB00289	1175	69-93-2;120K5305	C00366

### Sheet: nia-reagan score
name	outcome	covariates	z_grp	p_grp	grp_diff	estimate_none	std_error_none	statistic_none	p_value_none	adj_p_none	estimate_apoe4	std_error_apoe4	statistic_apoe4	p_value_apoe4	adj_p_apoe4	grp_adj_p	SUB_PATHWAY	SUPER_PATHWAY	HMDB	PUBCHEM	CAS	KEGG
allo-threonine	niareagansc	msex + pmi + age_death + bmi + educ	-2.28503	0.022311	No	0.452194	0.172522	2.62109	0.00876503	0.205676	1.56034	0.453233	3.44268	0.000575971	0.0647068	0.461841	Glycine, Serine and Threonine Metabolism	Amino Acid	HMDB04041	99289	28954-12-3	C05519
methionine sulfoxide	niareagansc	msex + pmi + age_death + bmi + educ	-2.86215	0.00420779	No	0.437828	0.164022	2.66932	0.00760045	0.205676	1.97905	0.512897	3.85858	0.000114048	0.0647068	0.437991	Methionine, Cysteine, SAM and Taurine Metabolism	Amino Acid	HMDB02005	158980	3226-65-1	C02989
N-acetylputrescine	niareagansc	msex + pmi + age_death + bmi + educ	2.43468	0.0149049	No	-0.542318	0.203765	-2.66148	0.00777969	0.205676	-1.87659	0.508737	-3.68872	0.000225385	0.0647068	0.437991	Polyamine Metabolism	Amino Acid	HMDB02064	122356	18233-70-0	C02714
X - 17010	niareagansc	msex + pmi + age_death + bmi + educ	-2.02913	0.0424448	No	0.418429	0.185878	2.25109	0.0243795	0.253143	1.5048	0.502083	2.99711	0.00272553	0.0849137	0.516777
X - 24035	niareagansc	msex + pmi + age_death + bmi + educ	-1.98159	0.047525	No	0.315624	0.138365	2.28111	0.0225422	0.253143	1.08193	0.36111	2.99611	0.00273444	0.0849137	0.516777
threonine	niareagansc	msex + pmi + age_death + bmi + educ	-2.05456	0.0399216	No	0.813251	0.385269	2.11086	0.0347841	0.298882	2.76774	0.869786	3.18209	0.00146214	0.0647068	0.516777	Glycine, Serine and Threonine Metabolism	Amino Acid	HMDB00167	6288	72-19-5	C00188
X - 15666	niareagansc	msex + pmi + age_death + bmi + educ	-2.41503	0.0157338	No	0.427314	0.205042	2.08403	0.0371575	0.298882	1.80282	0.53137	3.39277	0.000691901	0.0647068	0.437991
X - 22810	niareagansc	msex + pmi + age_death + bmi + educ	-2.03183	0.0421706	No	0.296613	0.144739	2.04929	0.0404336	0.298882	1.15475	0.396771	2.91037	0.00361002	0.0863044	0.516777
2-hydroxyheptanoate*	niareagansc	msex + pmi + age_death + bmi + educ	-2.30118	0.0213814	No	0.312566	0.177759	1.75837	0.0786853	0.372258	1.42978	0.451784	3.16475	0.00155219	0.0647068	0.461841	Fatty Acid, Monohydroxy	Lipid		2750949
N-acetylglutamate	niareagansc	msex + pmi + age_death + bmi + educ	2.36983	0.0177962	No	-0.714412	0.410134	-1.7419	0.0815259	0.376997	-3.30993	1.01554	-3.25927	0.00111699	0.0647068	0.437991	Glutamate Metabolism	Amino Acid	HMDB01138	70914	1430871	C00624
X - 23428	niareagansc	msex + pmi + age_death + bmi + educ	-2.21616	0.0266803	No	0.277836	0.161425	1.72115	0.0852233	0.376997	1.31978	0.441574	2.9888	0.00280075	0.0849137	0.461841
glutarate (C5-DC)	niareagansc	msex + pmi + age_death + bmi + educ	-2.36551	0.0180053	No	0.37393	0.230781	1.62028	0.105172	0.421035	1.9357	0.618579	3.12928	0.00175238	0.0687552	0.437991	Fatty Acid, Dicarboxylate	Lipid	HMDB00661	743	110-94-1	C00489
maleate	niareagansc	msex + pmi + age_death + bmi + educ	-2.57825	0.0099302	No	0.421626	0.323795	1.30214	0.192869	0.549758	2.58904	0.775791	3.33729	0.000846008	0.0647068	0.437991	Fatty Acid, Dicarboxylate	Lipid	HMDB00176	444266	110-16-7	C01384

### Sheet: np diagnosis
name	outcome	covariates	z_grp	p_grp	grp_diff	estimate_none	std_error_none	statistic_none	p_value_none	adj_p_none	estimate_apoe4	std_error_apoe4	statistic_apoe4	p_value_apoe4	adj_p_apoe4	grp_adj_p	SUB_PATHWAY	SUPER_PATHWAY	HMDB	PUBCHEM	CAS	KEGG_apoe4
allo-threonine	diagnosis	msex + pmi + age_death + bmi + educ	-2.37989	0.0173176	No	0.711251	0.228233	3.11634	0.00183109	0.0665101	2.52482	0.727059	3.47266	0.000515335	0.170228	0.790899	Glycine, Serine and Threonine Metabolism	Amino Acid	HMDB04041	99289	28954-12-3	C05519
N-acetylglutamate	diagnosis	msex + pmi + age_death + bmi + educ	2.01282	0.0441332	No	-1.57337	0.558405	-2.81762	0.00483805	0.100827	-4.92423	1.56831	-3.13984	0.00169041	0.170228	0.915745	Glutamate Metabolism	Amino Acid	HMDB01138	70914	1430871	C00624
N-acetylneuraminate	diagnosis	msex + pmi + age_death + bmi + educ	2.1209	0.0339301	No	-1.69831	0.630509	-2.69355	0.00706963	0.11459	-5.8206	1.83855	-3.16588	0.00154617	0.170228	0.905255	Aminosugar Metabolism	Carbohydrate	HMDB00230	439197	131-48-6	C00270
N-acetyl-aspartyl-glutamate (NAAG)	diagnosis	msex + pmi + age_death + bmi + educ	2.46787	0.0135918	No	-0.792675	0.36098	-2.1959	0.0280991	0.238427	-3.71322	1.12702	-3.29471	0.000985248	0.170228	0.790899	Glutamate Metabolism	Amino Acid	HMDB01067	5255	3106-85-2	C12270
N-acetylglycine	diagnosis	msex + pmi + age_death + bmi + educ	-2.04584	0.0407726	No	0.396906	0.188236	2.10856	0.0349827	0.248898	1.83739	0.67848	2.7081	0.00676688	0.219463	0.915745	Glycine, Serine and Threonine Metabolism	Amino Acid	HMDB00532	10972	543-24-8
acisoga	diagnosis	msex + pmi + age_death + bmi + educ	-1.96215	0.0497444	No	0.223869	0.122421	1.82869	0.0674457	0.338243	0.806514	0.270532	2.98122	0.00287102	0.170228	0.915745	Polyamine Metabolism	Amino Acid		129397	106692-36-8
glycerophosphoinositol*	diagnosis	msex + pmi + age_death + bmi + educ	2.1792	0.0293164	No	-0.922655	0.51716	-1.78408	0.0744108	0.354774	-4.40423	1.51162	-2.91359	0.00357299	0.170228	0.850177	Phospholipid Metabolism	Lipid		167572	16824-65-0

### Sheet: clinical diagnosis
name	outcome	covariates	z_grp	p_grp	grp_diff	estimate_none	std_error_none	statistic_none	p_value_none	adj_p_none	estimate_apoe4	std_error_apoe4	statistic_apoe4	p_value_apoe4	adj_p_apoe4	grp_adj_p	SUB_PATHWAY	SUPER_PATHWAY	HMDB	PUBCHEM	CAS	KEGG_apoe4

### Sheet: cognitive
name	outcome	covariates	z_grp	p_grp	grp_diff	estimate_none	std_error_none	statistic_none	p_value_none	adj_p_none	estimate_apoe4	std_error_apoe4	statistic_apoe4	p_value_apoe4	adj_p_apoe4	grp_adj_p	SUB_PATHWAY	SUPER_PATHWAY	HMDB	PUBCHEM	CAS	KEGG
threonine	cogn_global	msex + pmi + age_death + bmi + educ	2.33774	0.019401	Yes	-0.545324	0.20153	-2.70592	0.00717901	0.0920846	-1.49093	0.350719	-4.25107	5.14139e-05	0.015978	0.758829	Glycine, Serine and Threonine Metabolism	Amino Acid	HMDB00167	6288	72-19-5	C00188
ergothioneine	cogn_global	msex + pmi + age_death + bmi + educ	-2.07624	0.0378714	Yes	0.145944	0.0560002	2.60614	0.00958796	0.100661	0.386417	0.101383	3.81146	0.000250948	0.0209228	0.842942	Food Component/Plant	Xenobiotics	HMDB03045	3032311	58511-63-0	C05570
maleate	cogn_global	msex + pmi + age_death + bmi + educ	2.18531	0.028866	Yes	-0.392286	0.168268	-2.33132	0.0203612	0.157917	-1.18059	0.319079	-3.7	0.000368788	0.0245982	0.837115	Fatty Acid, Dicarboxylate	Lipid	HMDB00176	444266	110-16-7	C01384
2-methylcitrate/homocitrate	cogn_global	msex + pmi + age_death + bmi + educ	-2.57444	0.0100404	Yes	0.289457	0.125717	2.30245	0.021955	0.164018	0.998926	0.245237	4.07331	9.88335e-05	0.015978	0.677077	TCA Cycle	Energy
X - 25109	cogn_global	msex + pmi + age_death + bmi + educ	-2.58868	0.00963436	Yes	0.163548	0.0766682	2.13319	0.0336746	0.198929	0.620289	0.158909	3.90341	0.0001817	0.0173134	0.677077
15-KETE	cogn_global	msex + pmi + age_death + bmi + educ	2.36315	0.0181204	Yes	-0.163566	0.0834946	-1.959	0.0509866	0.257637	-0.637019	0.182121	-3.49777	0.000727844	0.0402538	0.758829	Eicosanoid	Lipid	HMDB10210	5280701	81416-72-0	C04577
gamma-glutamylthreonine	cogn_global	msex + pmi + age_death + bmi + educ	2.95322	0.00314475	Yes	-0.135971	0.0904282	-1.50364	0.133667	0.397671	-0.697667	0.167326	-4.16952	6.95314e-05	0.015978	0.499152	Gamma-glutamyl Amino Acid	Peptide	HMDB29159	76078708	5652-48-2
trigonelline (N'-methylnicotinate)	cogn_global	msex + pmi + age_death + bmi + educ	-3.045	0.00232677	Yes	0.0406131	0.034688	1.17081	0.242551	0.488765	0.27241	0.0677609	4.02016	0.000119775	0.015978	0.499152	Nicotinate and Nicotinamide Metabolism	Cofactors and Vitamins	HMDB00875	5570	535-83-1	C01004
X - 25009	cogn_global	msex + pmi + age_death + bmi + educ	-2.087	0.0368879	No	0.101458	0.0467467	2.17037	0.0307183	0.193293	0.332734	0.100475	3.3116	0.00133144	0.0555043	0.842942
glutarylcarnitine (C5-DC)	cogn_global	msex + pmi + age_death + bmi + educ	2.3388	0.0193455	No	-0.12901	0.0923132	-1.39753	0.163229	0.414164	-0.709871	0.230564	-3.07884	0.00274695	0.0862898	0.758829	Lysine Metabolism	Amino Acid	HMDB13130	71464488	102636-82-8
pyroglutamine*	cogn_global	msex + pmi + age_death + bmi + educ	1.96308	0.0496367	No	-0.194955	0.140351	-1.38905	0.16579	0.414164	-0.855786	0.305975	-2.79691	0.00629536	0.130082	0.842942	Glutamate Metabolism	Amino Acid		134508	2353-44-8
5-aminovalerate	cogn_global	msex + pmi + age_death + bmi + educ	-2.34252	0.0191538	No	0.0959766	0.0985554	0.973834	0.330879	0.591679	0.633024	0.206995	3.05816	0.00292457	0.0862898	0.758829	Lysine Metabolism	Amino Acid	HMDB03355	138	660-88-8	C00431

### Sheet: cognitive decline
name	outcome	covariates	z_grp	p_grp	grp_diff	estimate_none	std_error_none	statistic_none	p_value_none	adj_p_none	estimate_apoe4	std_error_apoe4	statistic_apoe4	p_value_apoe4	adj_p_apoe4	grp_adj_p	SUB_PATHWAY	SUPER_PATHWAY	HMDB	PUBCHEM	CAS	KEGG
X - 17010	cogng_random_slope	msex + pmi + age_death + bmi + educ	2.2331	0.0255423	Yes	0.0309166	0.00722538	4.27888	2.40267e-05	0.000801291	0.0732982	0.0175496	4.17662	5.69569e-05	0.0047764	0.999676
2-methylcitrate/homocitrate	cogng_random_slope	msex + pmi + age_death + bmi + educ	-2.2762	0.0228343	Yes	-0.0354279	0.009107	-3.89018	0.000119032	0.0022054	-0.0839923	0.0192945	-4.35317	2.87221e-05	0.00383152	0.999676	TCA Cycle	Energy
threonine	cogng_random_slope	msex + pmi + age_death + bmi + educ	1.96319	0.0496235	Yes	0.0524759	0.0149516	3.50971	0.000504698	0.00561056	0.113304	0.027138	4.17511	5.72881e-05	0.0047764	0.999676	Glycine, Serine and Threonine Metabolism	Amino Acid	HMDB00167	6288	72-19-5	C00188
X - 25109	cogng_random_slope	msex + pmi + age_death + bmi + educ	-2.82899	0.00466945	Yes	-0.0186612	0.00567293	-3.28951	0.00110128	0.00953969	-0.0541504	0.0111888	-4.83968	3.97486e-06	0.00090765	0.967101
15-KETE	cogng_random_slope	msex + pmi + age_death + bmi + educ	2.12701	0.0334194	Yes	0.0179601	0.00618683	2.90296	0.00392114	0.0237764	0.0491178	0.013278	3.69919	0.000329849	0.0152492	0.999676	Eicosanoid	Lipid	HMDB10210	5280701	81416-72-0	C04577
gamma-glutamylthreonine	cogng_random_slope	msex + pmi + age_death + bmi + educ	2.64138	0.00825691	Yes	0.0149952	0.00685192	2.18847	0.0292685	0.10301	0.0543588	0.0132341	4.10749	7.40932e-05	0.00502429	0.999676	Gamma-glutamyl Amino Acid	Peptide	HMDB29159	76078708	5652-48-2
X - 12100	cogng_random_slope	msex + pmi + age_death + bmi + educ	2.2248	0.0260944	Yes	0.0163717	0.00761383	2.15026	0.0321911	0.110678	0.0563429	0.0162731	3.46234	0.00074667	0.0294941	0.999676
glutarylcarnitine (C5-DC)	cogng_random_slope	msex + pmi + age_death + bmi + educ	2.27326	0.0230107	Yes	0.0122665	0.00710638	1.72612	0.085172	0.205832	0.0526989	0.0163048	3.23211	0.00159309	0.0425037	0.999676	Lysine Metabolism	Amino Acid	HMDB13130	71464488	102636-82-8
trigonelline (N'-methylnicotinate)	cogng_random_slope	msex + pmi + age_death + bmi + educ	-2.7589	0.00579971	Yes	-0.00360241	0.0026812	-1.34358	0.179919	0.325075	-0.0197962	0.0052215	-3.79129	0.000237705	0.0121961	0.967101	Nicotinate and Nicotinamide Metabolism	Cofactors and Vitamins	HMDB00875	5570	535-83-1	C01004
X - 25180	cogng_random_slope	msex + pmi + age_death + bmi + educ	-1.97793	0.0479366	No	-0.00675527	0.00446095	-1.51431	0.130812	0.272277	-0.0265017	0.00893127	-2.96729	0.0036382	0.0591873	0.999676
7-HOCA	cogng_random_slope	msex + pmi + age_death + bmi + educ	2.27159	0.0231114	No	0.010462	0.00695684	1.50385	0.133486	0.273954	0.0541227	0.0179172	3.02072	0.00309226	0.0568784	0.999676	Sterol	Lipid	HMDB12458	3081085	115538-85-7	C17337
2-oxoarginine*	cogng_random_slope	msex + pmi + age_death + bmi + educ	2.22734	0.0259244	No	0.012624	0.013219	0.954989	0.340215	0.506526	0.082704	0.0285519	2.89662	0.00449676	0.0685655	0.999676	Urea cycle; Arginine and Proline Metabolism	Amino Acid	HMDB04225	558	663193	C03771
