## Supplementary Table 8 for "The landscape of metabolic brain alterations in Alzheimer’s disease"

### Sheet: AD
Supplementary Table 11: Metabolic associations with AD in Mayo cohort.
name	outcome	estimate2	std_error2	statistic2	p_value2	t_adj_p1	replicates	p_value1	estimate1	std_error1	statistic1	SUPER_PATHWAY	SUB_PATHWAY	PUBCHEM	CAS	KEGG	HMDB	COMP_ID
1-arachidonoyl-GPC* (20:4)*	AD	-1.32478	0.534892	-2.47673	0.0132591	0.0300274	Yes	0.000639539	-1.61639	0.473421	-3.41427	Lipid	Lysophospholipid	24779476		C05208	HMDB0010395	34061
arachidonoyl ethanolamide	AD	-1.97687	0.783863	-2.52196	0.0116704	0.0300274	Yes	0.000439111	-2.4879	0.707717	-3.51539	Lipid	Endocannabinoid	5281969	94421-68-8	C11695	HMDB0004080	32463
glycerate	AD	3.64331	1.49058	2.44423	0.0145162	0.0300274	Yes	0.00105154	4.10538	1.25303	3.27636	Carbohydrate	Glycolysis, Gluconeogenesis, and Pyruvate Metabolism	752;439194	600-19-1	C00258	HMDB0006372,HMDB0000139	1572
homocarnosine	AD	-1.16644	0.461118	-2.52959	0.0114197	0.0300274	Yes	0.000846163	-1.19722	0.358746	-3.33724	Amino Acid	Histidine Metabolism	89235;10243361	3650-73-5	C00884	HMDB0000745	1633
myo-inositol	AD	2.7304	1.00652	2.71272	0.00667332	0.0300274	Yes	0.000486463	2.81828	0.807969	3.4881	Lipid	Inositol Metabolism	892	87-89-8	C00137	HMDB0000211	1124
N-acetyl-3-methylhistidine*	AD	-0.424537	0.162395	-2.61422	0.00894305	0.0300274	Yes	0.000310488	-0.527708	0.146326	-3.60639	Amino Acid	Histidine Metabolism	193270	37841-04-6			43256
stearoyl ethanolamide	AD	-4.52931	1.6613	-2.72636	0.00640372	0.0300274	Yes	0.000502803	-5.03155	1.44616	-3.47926	Lipid	Endocannabinoid	27902	111-57-9		HMDB0013078	38625
trigonelline (N'-methylnicotinate)	AD	-0.406672	0.166074	-2.44874	0.0143355	0.0300274	Yes	0.000995471	-0.497518	0.151138	-3.2918	Cofactors and Vitamins	Nicotinate and Nicotinamide Metabolism	5570	535-83-1	C01004	HMDB0000875	32401
X - 25109	AD	-0.979165	0.366002	-2.6753	0.00746633	0.0300274	Yes	0.00100343	-1.0959	0.333144	-3.28956							61682
carnitine	AD	1.13979	0.470973	2.42008	0.015517	0.0304885	Yes	0.00147821	1.25471	0.394696	3.17893	Lipid	Carnitine Metabolism	288	461-05-2	C00487,C00308	HMDB0000062	15500
docosahexaenoate (DHA; 22:6n3)	AD	-0.725168	0.333327	-2.17554	0.0295895	0.0304885	Yes	0.00143033	-1.04043	0.326311	-3.18846	Lipid	Long Chain Polyunsaturated Fatty Acid (n3 and n6)	445580	6217-54-5	C06429	HMDB0002183	44675
docosapentaenoate (n6 DPA; 22:5n6)	AD	-0.65313	0.309858	-2.10784	0.0350449	0.0304885	Yes	0.00132307	-0.977306	0.304369	-3.21093	Lipid	Long Chain Polyunsaturated Fatty Acid (n3 and n6)	6441454	25182-74-5	C16513	HMDB0001976	37478
2-oxoarginine*	AD	2.03099	0.887316	2.28891	0.0220845	0.0312423	Yes	0.00201916	2.34883	0.76078	3.0874	Amino Acid	Urea cycle; Arginine and Proline Metabolism	558	663193	C03771	HMDB0004225	55072
glycerophosphoethanolamine	AD	1.90608	0.847098	2.25013	0.024441	0.0304885	Yes	0.00177948	2.34155	0.749351	3.12476	Lipid	Phospholipid Metabolism	123874	33049-08-0	C01233	HMDB0000114	37455
UDP-glucose	AD	0.605834	0.278015	2.17914	0.0293209	0.0312423	Yes	0.00209065	0.776891	0.25248	3.07704	Carbohydrate	Nucleotide Sugar	8629	117756-22-6	C00029	HMDB0000286	32344
X - 11979	AD	-1.00853	0.472004	-2.13671	0.0326218	0.0304885	Yes	0.00158793	-1.30517	0.413275	-3.15812							47508
X - 24697	AD	-1.97188	0.868862	-2.26949	0.0232383	0.0304885	Yes	0.00167124	-2.4924	0.792956	-3.14318							53125
ophthalmate	AD	0.471692	0.217357	2.17013	0.0299972	0.0348526	Yes	0.00257665	0.587712	0.194982	3.01419	Amino Acid	Glutathione Metabolism	7018721	495-27-2		HMDB0005765	34592
2-aminoadipate	AD	0.746904	0.370076	2.01824	0.0435659	0.0357187	Yes	0.00277967	1.0317	0.344921	2.99111	Amino Acid	Lysine Metabolism	92136	542-32-5;1118-90-7	C00956	HMDB0000510	6146
1-stearoyl-GPG (18:0)	AD	-1.04616	0.473075	-2.21141	0.0270076	0.0370904	Yes	0.0031241	-1.28484	0.434766	-2.95526	Lipid	Lysophospholipid					34437
N-acetyl-glucosamine 1-phosphate	AD	0.583269	0.283924	2.05432	0.039945	0.0370904	Yes	0.00317505	0.726566	0.246272	2.95026	Carbohydrate	Aminosugar Metabolism	440364	31281-59-1	C04256	HMDB0001367	15741
glutarylcarnitine (C5-DC)	AD	2.12024	0.816601	2.59643	0.00941994	0.0403493	Yes	0.00376803	1.81774	0.627466	2.89696	Amino Acid	Lysine Metabolism	71317118	102636-82-8		HMDB0013130	44664
hydroxyproline	AD	2.10633	0.869315	2.42298	0.0153939	0.0407199	Yes	0.00396108	2.19912	0.763254	2.88124	Amino Acid	Urea cycle; Arginine and Proline Metabolism	5810	51-35-4	C01157	HMDB0000725	32306
1-arachidonoyl-GPI* (20:4)*	AD	-1.19155	0.598243	-1.99176	0.0463977	0.0410441	Yes	0.00439042	-1.51779	0.53281	-2.84866	Lipid	Lysophospholipid	121596217			HMDB0061690	34214
1-oleoyl-GPC (18:1)	AD	-2.64568	1.33496	-1.98184	0.0474967	0.0410441	Yes	0.00463144	-3.0552	1.07896	-2.83161	Lipid	Lysophospholipid	16081932	19420-56-5	C03916	HMDB0002815	48258
stearate (18:0)	AD	-1.00737	0.49789	-2.02328	0.0430446	0.04108	Yes	0.00479533	-1.32038	0.468141	-2.82047	Lipid	Long Chain Saturated Fatty Acid	5281	57-11-4	C01530	HMDB0000827	1358
3'-dephospho-CoA-glutathione*	AD	0.738811	0.34124	2.16508	0.0303818	0.0457608	Yes	0.00725433	0.78715	0.293172	2.68494	Amino Acid	Glutathione Metabolism					62807
3-formylindole	AD	1.46499	0.695236	2.10718	0.0351018	0.0457608	Yes	0.00645054	1.52929	0.561421	2.72395	Xenobiotics	Food Component/Plant	10256	487-89-8	C08493	HMDB29737	62863
7-hydroxycholesterol (alpha or beta)	AD	1.2701	0.587756	2.16093	0.0307009	0.0457608	Yes	0.00836871	1.37679	0.522142	2.63682	Lipid	Sterol	15571093		C15610	HMDB0006119	47890
1-palmitoyl-2-linoleoyl-GPC (16:0/18:2)	AD	-4.94003	2.23118	-2.21409	0.0268226	0.0483404	Yes	0.00974052	-4.36828	1.68992	-2.58491	Lipid	Phosphatidylcholine (PC)	5287971	40811-94-7		HMDB0007973	42446
glycerophosphorylcholine (GPC)	AD	1.0833	0.553315	1.95783	0.0502499	0.0312423	No	0.00218818	1.4943	0.487786	3.06343	Lipid	Phospholipid Metabolism	71920	28319-77-9	C00670	HMDB0000086	15990
2-methylbutyrylcarnitine (C5)	AD	0.668934	0.362075	1.8475	0.0646746	0.0403493	No	0.00369988	0.867414	0.298832	2.90268	Amino Acid	Leucine, Isoleucine and Valine Metabolism	6426901	31023-25-3		HMDB0000378	45095
(16 or 17)-methylstearate (a19:0 or i19:0)	AD	-1.021	0.535633	-1.90615	0.0566311	0.0409236	No	0.00414013	-1.44994	0.505683	-2.86728	Lipid	Fatty Acid, Branched	3083779	2724-59-6		HMDB0037397	38296
docosahexaenoyl ethanolamide	AD	-1.22988	0.8169	-1.50554	0.132185	0.0410441	No	0.00459239	-2.06214	0.72756	-2.83432	Lipid	Endocannabinoid	5283451	162758-94-3		HMDB0013658	43768
maleate	AD	1.70351	0.884073	1.92688	0.0539941	0.0444499	No	0.00536166	2.16925	0.779056	2.78446	Lipid	Fatty Acid, Dicarboxylate	444266	110-16-7	C01384	HMDB0000176	20676
N-acetylhistidine	AD	-0.435859	0.228112	-1.91073	0.0560396	0.0447747	No	0.00557506	-0.537719	0.193997	-2.77178	Amino Acid	Histidine Metabolism	75619	39145-52-3	C02997	HMDB0032055	33946
1-oleoyl-2-docosahexaenoyl-GPC (18:1/22:6)*	AD	-0.936945	1.02154	-0.917192	0.359042	0.0457608	No	0.00812337	-2.34056	0.884263	-2.6469	Lipid	Phosphatidylcholine (PC)	24778955			HMDB0008123	52697
1-palmitoleoyl-GPC* (16:1)*	AD	-1.6491	0.950534	-1.73492	0.0827556	0.0457608	No	0.00660141	-2.37138	0.873014	-2.71631	Lipid	Lysophospholipid	24779461			HMDB0010383	47117
1-stearoyl-2-oleoyl-GPG (18:0/18:1)	AD	-1.07143	0.778513	-1.37626	0.168742	0.0457608	No	0.00784268	-1.76559	0.664064	-2.65877	Lipid	Phosphatidylglycerol (PG)	24779551	322647-48-3		HMDB0010604	52623
2-palmitoyl-GPC* (16:0)*	AD	-0.895145	0.524955	-1.70519	0.0881599	0.0457608	No	0.00658817	-1.28935	0.474553	-2.71697	Lipid	Lysophospholipid	15061532			HMDB0061702	35253
adrenate (22:4n6)	AD	-0.673142	0.357981	-1.88038	0.0600557	0.0457608	No	0.00636853	-0.94411	0.346059	-2.72818	Lipid	Long Chain Polyunsaturated Fatty Acid (n3 and n6)	5497181;5282844	2091-25-0	C16527	HMDB0002226	32980
arachidonate (20:4n6)	AD	-1.21503	0.77476	-1.56827	0.116819	0.0457608	No	0.00603914	-1.90212	0.692777	-2.74565	Lipid	Long Chain Polyunsaturated Fatty Acid (n3 and n6)	444899	506-32-1	C00219	HMDB0001043	1110
creatine	AD	3.89811	2.0088	1.94052	0.0523164	0.0457608	No	0.00767135	4.6648	1.74961	2.6662	Amino Acid	Creatine Metabolism	586	57-00-1	C00300	HMDB0000064	27718
N-acetylglutamate	AD	-1.47298	0.88787	-1.659	0.0971153	0.0457608	No	0.00825326	-2.10815	0.798081	-2.64153	Amino Acid	Glutamate Metabolism	70914	1430871	C00624	HMDB0001138	15720
nicotinamide riboside	AD	-0.609625	0.364834	-1.67096	0.0947286	0.0457608	No	0.00768936	-0.839734	0.315048	-2.66541	Cofactors and Vitamins	Nicotinate and Nicotinamide Metabolism	439924	1341-23-7	C03150	HMDB0000855	33013
S-adenosylmethionine (SAM)	AD	0.293128	0.288911	1.01459	0.310299	0.0457608	No	0.00790474	0.645081	0.242866	2.65611	Amino Acid	Methionine, Cysteine, SAM and Taurine Metabolism	34755	24346-00-7;86867-01-8;86867-0108	C00019	HMDB0001185	15915
xanthosine	AD	-1.53735	0.80444	-1.91108	0.0559946	0.0457608	No	0.00748337	-1.89342	0.707943	-2.67453	Nucleotide	Purine Metabolism, (Hypo)Xanthine/Inosine containing	64959	146-80-5	C01762	HMDB0000299	15136
X - 23639	AD	-0.457963	0.241471	-1.89655	0.0578867	0.0457608	No	0.00803083	-0.595659	0.224712	-2.65077							49515
choline	AD	-0.715657	0.493959	-1.44882	0.147388	0.0465478	No	0.00882832	-1.15831	0.442335	-2.61863	Lipid	Phospholipid Metabolism	305	67-48-1	C00114	HMDB0000097	15506
ribitol	AD	-1.14446	0.681019	-1.68052	0.0928567	0.0465478	No	0.00887487	-1.57493	0.601847	-2.61684	Carbohydrate	Pentose Metabolism	6912	488-81-3	C00532,C01904,C00474,C00379	HMDB0002917,HMDB0000508,HMDB0001851,HMDB0000568	15772
(14 or 15)-methylpalmitate (a17:0 or i17:0)	AD	-0.904364	0.491685	-1.83932	0.0658687	0.0483404	No	0.00996212	-1.20293	0.466769	-2.57714	Lipid	Fatty Acid, Branched	8181;17903417		C16995	HMDB0061859	38768
2,4-di-tert-butylphenol	AD	-0.68488	0.350305	-1.9551	0.0505715	0.0483404	No	0.00980962	-0.793924	0.307428	-2.58247	Xenobiotics	Chemical		96-76-4			64328
inositol 1-phosphate (I1P)	AD	0.677571	0.567154	1.19468	0.23221	0.0483404	No	0.00996903	1.35907	0.527405	2.5769	Lipid	Inositol Metabolism	440194	573-35-3;106032-59-1	C01177	HMDB0000213	43849
1-linoleoyl-2-arachidonoyl-GPC (18:2/20:4n6)*	AD	-2.18686	1.13185	-1.93211	0.0533463	0.0504676	No	0.0106185	-2.07177	0.810866	-2.55501	Lipid	Phosphatidylcholine (PC)	24778979		C05208	HMDB0008147	52710
1-oleoyl-2-docosahexaenoyl-GPE (18:1/22:6)*	AD	-1.6995	1.22661	-1.38553	0.16589	0.0504676	No	0.0108005	-2.93073	1.14972	-2.54909	Lipid	Phosphatidylethanolamine (PE)	52922113			HMDB0009078	53209
1-myristoyl-2-arachidonoyl-GPC (14:0/20:4)*	AD	-1.61044	0.991137	-1.62484	0.104197	0.0504977	No	0.0110034	-2.25973	0.888752	-2.54259	Lipid	Phosphatidylcholine (PC)	24778634			HMDB0007883	53195
X - 24035	AD	0.884955	0.449769	1.96758	0.0491165	0.0510231	No	0.0113164	0.974361	0.384701	2.53277							52064
5-(galactosylhydroxy)-L-lysine	AD	1.87697	0.98088	1.91356	0.0556765	0.0543134	No	0.0124075	2.12868	0.851359	2.50034	Amino Acid	Lysine Metabolism	66995551	32448-36-5			43582
2-methylcitrate/homocitrate	AD	-0.864399	0.713416	-1.21163	0.225653	0.0543134	No	0.0127046	-1.61242	0.647054	-2.49194	Energy	TCA Cycle	515;439459		C01251	HMDB0003518,HMDB0000379	52282
glucose	AD	0.266395	0.248866	1.07043	0.284424	0.0543134	No	0.0126582	0.573057	0.229844	2.49324	Carbohydrate	Glycolysis, Gluconeogenesis, and Pyruvate Metabolism	5793	50-99-7	C00031	HMDB0000122	48152
2-hydroxyheptanoate*	AD	0.976128	0.494998	1.97199	0.0486113	0.0543134	No	0.0128915	1.07062	0.430527	2.48675	Lipid	Fatty Acid, Monohydroxy	2750949				61827
1-stearoyl-2-docosahexaenoyl-GPE (18:0/22:6)*	AD	-1.02776	0.768757	-1.33691	0.181253	0.0572476	No	0.0142441	-1.72658	0.704425	-2.45105	Lipid	Phosphatidylethanolamine (PE)	9546798			HMDB0009012	52466
AMP	AD	1.2897	0.907313	1.42144	0.155188	0.0572476	No	0.0151472	1.96377	0.808521	2.42884	Nucleotide	Purine Metabolism, Adenine containing	6083	149022-20-8	C00020	HMDB0000045	32342
CDP-ethanolamine	AD	0.953101	0.665227	1.43275	0.15193	0.0572476	No	0.0149446	1.47561	0.606321	2.43372	Lipid	Phospholipid Metabolism	123727	72842-05-8	C00570	HMDB0001564	34410
glycosyl-N-palmitoyl-sphingosine (d18:1/16:0)	AD	0.725508	0.353893	2.05008	0.0403567	0.0572476	No	0.015138	0.70233	0.289137	2.42906	Lipid	Hexosylceramides (HCER)					53013
margarate (17:0)	AD	-0.87478	0.502032	-1.74248	0.0814246	0.0572476	No	0.0144525	-1.12908	0.461638	-2.44582	Lipid	Long Chain Saturated Fatty Acid	10465	506-12-7		HMDB0002259	1121
N6-succinyladenosine	AD	1.70441	1.07505	1.58543	0.112869	0.0572476	No	0.0147527	2.12726	0.872401	2.43839	Nucleotide	Purine Metabolism, Adenine containing	165243	4542-23-8		HMDB0000912	48130
palmitate (16:0)	AD	-0.802559	0.459572	-1.74632	0.0807553	0.0572476	No	0.0144292	-1.06111	0.433744	-2.4464	Lipid	Long Chain Saturated Fatty Acid	985	57-10-3	C00249	HMDB0000220	1336
1-(1-enyl-stearoyl)-2-arachidonoyl-GPE (P-18:0/20:4)*	AD	-1.80879	1.11634	-1.62028	0.105171	0.0573867	No	0.0154073	-2.39417	0.98824	-2.42266	Lipid	Plasmalogen	9547058			HMDB0005779	52475
isobutyrylcarnitine (C4)	AD	0.431729	0.286574	1.50652	0.131934	0.0579875	No	0.0157943	0.583219	0.241635	2.41364	Amino Acid	Leucine, Isoleucine and Valine Metabolism	168379	25518-49-4		HMDB0000736	33441
sphingomyelin (d18:0/20:0, d16:0/22:0)*	AD	-0.583671	0.343351	-1.69993	0.0891447	0.0582466	No	0.0160915	-0.77356	0.321402	-2.40683	Lipid	Dihydrosphingomyelins					57476
7-HOCA	AD	0.412252	0.374891	1.09966	0.271481	0.0603529	No	0.0170784	0.829608	0.347842	2.38502	Lipid	Sterol	3081085	115538-85-7	C17337	HMDB0012458	36776
eicosapentaenoate (EPA; 20:5n3)	AD	-0.65963	0.339742	-1.94156	0.0521901	0.0603529	No	0.017143	-0.676947	0.283999	-2.38363	Lipid	Long Chain Polyunsaturated Fatty Acid (n3 and n6)	446284	10-2005-9;10417-94-4	C06428	HMDB0001999	18467
2'-AMP	AD	0.678996	0.515032	1.31836	0.187384	0.0690506	No	0.0198823	1.06407	0.456963	2.32856	Nucleotide	Purine Metabolism, Adenine containing	94136	130-49-4	C00946	HMDB0011617	36815
carboxyethyl-GABA	AD	1.11564	0.649601	1.71742	0.0859026	0.0729365	No	0.021285	1.26359	0.548698	2.30289	Amino Acid	Glutamate Metabolism	2572	908055		HMDB0002201	40007
4-hydroxy-nonenal-glutathione	AD	0.374858	0.256239	1.46292	0.143488	0.0737921	No	0.021941	0.524375	0.228846	2.29139	Amino Acid	Glutathione Metabolism	92970719	99927-70-5		HMDB0240578	48487
nonadecanoate (19:0)	AD	-0.982021	0.556519	-1.76458	0.0776345	0.0737921	No	0.0221089	-1.13502	0.495971	-2.28849	Lipid	Long Chain Saturated Fatty Acid	12591	646-30-0	C16535	HMDB0000772	1356
1-stearoyl-GPC (18:0)	AD	-1.6231	1.0703	-1.51649	0.129394	0.0752331	No	0.0228334	-1.98549	0.872279	-2.27621	Lipid	Lysophospholipid	497300	19420-57-6		HMDB0010384	33961
1-methyl-4-imidazoleacetate	AD	-0.829172	0.424096	-1.95515	0.0505653	0.0765255	No	0.0235234	-0.84107	0.371362	-2.26483	Amino Acid	Histidine Metabolism	75810	2625-49-2	C05828	HMDB0002820	32350
N-acetylasparagine	AD	-0.709113	0.644773	-1.09979	0.271425	0.077778	No	0.0242111	-1.32646	0.588553	-2.25376	Amino Acid	Alanine and Aspartate Metabolism	99715	4033-40-3		HMDB0006028	33942
X - 22773	AD	0.602008	0.302406	1.99073	0.0465106	0.0783911	No	0.0247069	0.550206	0.244976	2.24595							48078
1-stearoyl-GPI (18:0)	AD	-0.782596	0.566056	-1.38254	0.166806	0.0800905	No	0.0256216	-1.14169	0.511532	-2.2319	Lipid	Lysophospholipid	71581135;42607495	796963-93-4		HMDB0240261	19324
1-stearoyl-2-arachidonoyl-GPC (18:0/20:4)	AD	-1.16326	1.05842	-1.09905	0.271745	0.0800905	No	0.0258658	-2.01291	0.903371	-2.22822	Lipid	Phosphatidylcholine (PC)	16219824	35418-59-8		HMDB0008048	42450
N-acetylserine	AD	-0.833892	0.913774	-0.912579	0.361464	0.0875	No	0.0285992	-1.66393	0.760145	-2.18897	Amino Acid	Glycine, Serine and Threonine Metabolism	65249	97-14-3		HMDB0002931	37076
ximenoylcarnitine (C26:1)*	AD	-0.731768	0.478375	-1.52969	0.126092	0.0890995	No	0.0294687	-0.828864	0.380709	-2.17716	Lipid	Fatty Acid Metabolism (Acyl Carnitine, Monounsaturated)					57517
2'-deoxycytidine	AD	-0.706284	0.387119	-1.82446	0.0680823	0.0921768	No	0.0308451	-0.664424	0.307737	-2.15906	Nucleotide	Pyrimidine Metabolism, Cytidine containing	13711	951-77-9	C00881	HMDB0000014	15949
X - 10445	AD	-0.314419	0.382834	-0.821294	0.411479	0.0971677	No	0.0328933	-0.72462	0.339658	-2.13338							47680
glutarate (C5-DC)	AD	0.702382	0.642263	1.09361	0.274128	0.097961	No	0.033729	1.29909	0.611827	2.1233	Lipid	Fatty Acid, Dicarboxylate	743;4418048	110-94-1	C00489	HMDB0000661	396
1-stearoyl-2-oleoyl-GPE (18:0/18:1)	AD	-1.20631	0.85927	-1.40388	0.160354	0.097961	No	0.0343054	-1.43153	0.676377	-2.11646	Lipid	Phosphatidylethanolamine (PE)	9546742			HMDB0008993	42448
glucose 6-phosphate	AD	0.271071	0.288829	0.938517	0.347979	0.097961	No	0.0341337	0.56173	0.265156	2.11849	Carbohydrate	Glycolysis, Gluconeogenesis, and Pyruvate Metabolism	5958	103192-55-8	C00092	HMDB0001401	31260
1-myristoyl-2-palmitoyl-GPC (14:0/16:0)	AD	-1.22512	1.43662	-0.852781	0.393781	0.102847	No	0.0364167	-2.51479	1.20196	-2.09224	Lipid	Phosphatidylcholine (PC)	129657	69525-80-0		HMDB0007869	19258
methylphosphate	AD	0.7597	0.684076	1.11055	0.266763	0.105812	No	0.0378781	1.30459	0.628364	2.07617	Nucleotide	Purine and Pyrimidine Metabolism	13130	7023-27-0		HMDB61711	37070
X - 25936	AD	0.295973	0.604563	0.489564	0.624442	0.106992	No	0.0387169	1.07651	0.520763	2.06718							63840
sphingomyelin (d18:1/20:0, d16:1/22:0)*	AD	-0.558384	0.435732	-1.28149	0.200023	0.113707	No	0.0416484	-0.811437	0.398346	-2.03702	Lipid	Sphingomyelins	44260124			HMDB0012102	48490
1-stearoyl-2-arachidonoyl-GPE (18:0/20:4)	AD	-0.902773	0.758772	-1.18978	0.234133	0.113707	No	0.0421843	-1.3593	0.669048	-2.0317	Lipid	Phosphatidylethanolamine (PE)	5289133		C05210	HMDB0009003	52447
glycerol 3-phosphate	AD	-0.623039	0.696431	-0.894617	0.370992	0.113707	No	0.0424742	-1.26522	0.623616	-2.02884	Lipid	Glycerolipid Metabolism	754	29849-82-9	C0093	HMDB0000126	43847
1,2-distearoyl-GPC (18:0/18:0)	AD	-0.314442	0.334049	-0.941305	0.346549	0.116123	No	0.0438285	-0.595041	0.295199	-2.01573	Lipid	Phosphatidylcholine (PC)	94190	816-94-4		HMDB0008036	19132
creatinine	AD	2.13074	1.64066	1.29871	0.194043	0.11685	No	0.0445575	2.95966	1.47334	2.00881	Amino Acid	Creatine Metabolism	588	60-27-5	C00791	HMDB0000562	513
X - 25047	AD	-0.230926	0.222466	-1.03803	0.299258	0.12003	No	0.0462373	-0.378955	0.190122	-1.99322							61611
N-acetylthreonine	AD	-0.752244	1.0254	-0.733612	0.463185	0.122303	No	0.0480644	-1.851	0.936364	-1.9768	Amino Acid	Glycine, Serine and Threonine Metabolism	152204	17093-74-2		HMDB0062557	33939
NADHX*	AD	-0.0696581	0.292505	-0.238143	0.81177	0.122303	No	0.0479388	-0.491385	0.248436	-1.97791	Cofactors and Vitamins	Nicotinate and Nicotinamide Metabolism	123131986;56927860;25203523		C20482,C04856	HMDB0059644	63700
X - 14904	AD	0.401415	0.426088	0.942094	0.346145	0.126022	No	0.0500166	0.695893	0.35508	1.95982							47204
1-stearoyl-2-docosahexaenoyl-GPC (18:0/22:6)	AD	-0.4003	0.884226	-0.452713	0.650756	0.139622	No	0.0570439	-1.51659	0.796957	-1.90297	Lipid	Phosphatidylcholine (PC)	24778876	59403-52-0		HMDB0008057	52611
taurocyamine	AD	1.09461	0.683893	1.60055	0.109476	0.139304	No	0.0558299	0.974808	0.509741	1.91236	Amino Acid	Methionine, Cysteine, SAM and Taurine Metabolism	68340	543-18-0	C01959	HMDB0003584	35117
X - 13007	AD	0.501425	0.405177	1.23754	0.215885	0.139622	No	0.0566771	0.607202	0.318608	1.90579							47203
stearoyl-docosahexaenoyl-glycerol (18:0/22:6) [1]*	AD	-0.170256	0.424063	-0.401487	0.688062	0.145859	No	0.0601596	-0.6637	0.353103	-1.87962	Lipid	Diacylglycerol				HMDB0056061	57387
dihydroxyacetone phosphate (DHAP)	AD	0.259978	0.318637	0.815904	0.414555	0.160259	No	0.0671151	0.54046	0.295188	1.8309	Carbohydrate	Glycolysis, Gluconeogenesis, and Pyruvate Metabolism	668	102783-56-2	C00111	HMDB0001473	15522
threonate	AD	0.83962	0.803479	1.04498	0.296032	0.160259	No	0.0673464	1.42329	0.77803	1.82936	Cofactors and Vitamins	Ascorbate and Aldarate Metabolism	5460407;151152	70753-61-6	C01620	HMDB0000943,HMDB0062620	27738
ceramide (d18:1/17:0, d17:1/18:0)*	AD	-0.724146	0.648034	-1.11745	0.263802	0.168543	No	0.0714834	-0.997101	0.553209	-1.80239	Lipid	Ceramides					57434
guanosine 2'-monophosphate (2'-GMP)*	AD	0.21629	0.370367	0.583988	0.559229	0.169667	No	0.0731511	0.618812	0.345341	1.79189	Nucleotide	Purine Metabolism, Guanine containing	135460966			HMDB0240586	52442
1,2-dipalmitoyl-GPG (16:0/16:0)	AD	-0.442083	0.669662	-0.660158	0.509152	0.169667	No	0.0741777	-0.96097	0.538203	-1.78552	Lipid	Phosphatidylglycerol (PG)	11846227	200880-41-7		HMDB0010570	52625
1-stearoyl-GPE (18:0)	AD	-1.03212	0.845047	-1.22138	0.221943	0.169667	No	0.0742671	-1.21383	0.68003	-1.78496	Lipid	Lysophospholipid	9547068	69747-55-3		HMDB0011130	42398
phenylalanylglycine	AD	0.150083	0.255803	0.586713	0.557396	0.169667	No	0.0746007	0.394289	0.221149	1.78291	Peptide	Dipeptide	6992304	721-90-4		HMDB0028995	41370
12-HHTrE	AD	0.936496	0.502049	1.86535	0.0621326	0.175422	No	0.0784963	0.756715	0.430079	1.75948	Lipid	Eicosanoid	5283141	54397-84-1	C20388	HMDB0012535	57393
S-adenosylhomocysteine (SAH)	AD	0.431445	0.538029	0.801899	0.422611	0.175422	No	0.0783289	0.862603	0.489986	1.76047	Amino Acid	Methionine, Cysteine, SAM and Taurine Metabolism	439155	979-92-0	C00021	HMDB00939	42382
N-stearoyl-sphingosine (d18:1/18:0)*	AD	-0.725061	0.539549	-1.34383	0.179004	0.176356	No	0.0796006	-0.790566	0.450977	-1.75301	Lipid	Ceramides	5283565	104404-17-3		HMDB0004950	54979
betaine	AD	-0.252368	0.326907	-0.771987	0.440122	0.176553	No	0.0810634	-0.48658	0.278915	-1.74455	Amino Acid	Glycine, Serine and Threonine Metabolism	247	107-43-7	C00719	HMDB0000043	3141
tyrosylglycine	AD	0.33366	0.348732	0.956778	0.338679	0.176553	No	0.0809665	0.533864	0.305921	1.74511	Peptide	Dipeptide	7021854	673-05-5		HMDB0029105	41375
N-methylpipecolate	AD	-0.34528	0.242237	-1.42538	0.154048	0.178454	No	0.0832181	-0.372412	0.21498	-1.73231	Xenobiotics	Bacterial/Fungal	11286529	41447-17-0			47101
1-(1-enyl-palmitoyl)-GPE (P-16:0)*	AD	0.367484	0.773661	0.474994	0.634791	0.178454	No	0.0847138	1.19731	0.69451	1.72397	Lipid	Lysoplasmalogen				HMDB0011152	39270
hypoxanthine	AD	-0.611584	0.971487	-0.629533	0.529	0.178454	No	0.0842368	-1.43216	0.829462	-1.72661	Nucleotide	Purine Metabolism, (Hypo)Xanthine/Inosine containing	790;135398638	68-94-0	C00262	HMDB0000157	3127
sphingomyelin (d18:1/19:0, d19:1/18:0)*	AD	-0.913517	0.743731	-1.22829	0.219338	0.178454	No	0.0846011	-1.13757	0.659619	-1.72459	Lipid	Sphingomyelins					57475
homocitrulline	AD	-0.259427	0.245122	-1.05836	0.289893	0.178799	No	0.0857857	-0.357499	0.208083	-1.71806	Amino Acid	Urea cycle; Arginine and Proline Metabolism	65072	1190-49-4	C02427	HMDB0000679	22138
alanine	AD	0.410218	1.21301	0.338183	0.735225	0.178799	No	0.0862688	1.86938	1.08975	1.71542	Amino Acid	Alanine and Aspartate Metabolism	5950	56-41-7	C00041	HMDB0000161	1126
tryptophan	AD	0.580333	0.857951	0.676418	0.498775	0.179251	No	0.0871845	1.27851	0.747473	1.71044	Amino Acid	Tryptophan Metabolism	6305	73-22-3	C00078	HMDB0000929	54
thymidine	AD	0.329387	0.326172	1.00985	0.312565	0.186427	No	0.0914001	0.445076	0.263661	1.68806	Nucleotide	Pyrimidine Metabolism, Thymine containing	5789	50-89-5	C00214	HMDB0000273	2183
lactosyl-N-stearoyl-sphingosine (d18:1/18:0)*	AD	1.0064	0.897289	1.1216	0.262034	0.207773	No	0.102674	1.16113	0.711467	1.63203	Lipid	Lactosylceramides (LCER)	10260120			HMDB0011591	54980
N-palmitoyl-sphingosine (d18:1/16:0)	AD	-0.674338	0.730881	-0.922637	0.356196	0.216838	No	0.107997	-0.973874	0.605921	-1.60726	Lipid	Ceramides	5283564	24696-26-2		HMDB0004949	44877
succinylcarnitine (C4-DC)	AD	0.804513	0.637963	1.26107	0.207285	0.219074	No	0.109963	0.790783	0.494747	1.59836	Energy	TCA Cycle	71464481	256928-74-2		HMDB0061717	37058
2R,3R-dihydroxybutyrate	AD	0.594025	0.52094	1.14029	0.254164	0.24126	No	0.122038	0.673807	0.435762	1.54627	Lipid	Fatty Acid, Dihydroxy	13120901	759-06-8		HMDB0000498	63109
phenylalanine	AD	0.305304	0.901411	0.338696	0.734839	0.256055	No	0.130518	1.26632	0.837479	1.51206	Amino Acid	Phenylalanine Metabolism	6140	63-91-2	C00079	HMDB0000159	64
1-palmitoyl-2-stearoyl-GPC (16:0/18:0)	AD	-0.390137	0.468282	-0.833124	0.404775	0.259618	No	0.133571	-0.612515	0.408298	-1.50017	Lipid	Phosphatidylcholine (PC)	24778686	59403-51-9	C03889	HMDB0007970	52616
guanidinoacetate	AD	0.542299	0.392381	1.38207	0.166949	0.259618	No	0.134355	0.504862	0.337216	1.49715	Amino Acid	Creatine Metabolism	763	352-97-6	C00581	HMDB0000128	43802
N-acetyl-aspartyl-glutamate (NAAG)	AD	-0.19465	0.582007	-0.334446	0.738043	0.261549	No	0.137297	-0.711883	0.479082	-1.48593	Amino Acid	Glutamate Metabolism	188803	3106-85-2	C12270	HMDB0001067	35665
X - 17010	AD	0.816468	0.610911	1.33648	0.181393	0.261549	No	0.137486	0.787706	0.530364	1.48522							47993
1-stearoyl-2-oleoyl-GPC (18:0/18:1)	AD	-1.45603	2.0041	-0.726524	0.467517	0.261549	No	0.138407	-2.37166	1.60058	-1.48175	Lipid	Phosphatidylcholine (PC)	24778825	56421-10-4		HMDB0008038	52438
deoxycarnitine	AD	-0.541138	1.05517	-0.512844	0.60806	0.271799	No	0.145946	-1.19955	0.825	-1.454	Lipid	Carnitine Metabolism	22620	6249-56-5	C01181	HMDB0001161	36747
glycosyl-N-stearoyl-sphinganine (d18:0/18:0)*	AD	0.479937	0.343283	1.39808	0.162089	0.272182	No	0.147211	0.42797	0.295263	1.44945	Lipid	Hexosylceramides (HCER)	6321364				57418
lignoceroylcarnitine (C24)*	AD	-0.596062	0.595115	-1.00159	0.316541	0.268824	No	0.143303	-0.725501	0.495697	-1.4636	Lipid	Fatty Acid Metabolism (Acyl Carnitine, Long Chain Saturated)					57515
1-stearoyl-GPS (18:0)*	AD	0.360872	0.554291	0.651052	0.515013	0.278175	No	0.151535	0.6861	0.478408	1.43413	Lipid	Lysophospholipid	74819135			HMDB0061698	45966
1-carboxyethylleucine	AD	0.265644	0.421656	0.630001	0.528694	0.284732	No	0.157323	0.585173	0.413804	1.41413	Amino Acid	Leucine, Isoleucine and Valine Metabolism					62559
sphingomyelin (d18:1/20:1, d18:2/20:0)*	AD	-0.0577997	0.595819	-0.0970089	0.922719	0.284732	No	0.156397	-0.772461	0.545025	-1.41729	Lipid	Sphingomyelins		222403-67-0			48491
pyridoxamine phosphate	AD	1.36322	0.829917	1.6426	0.100466	0.293683	No	0.163411	0.978487	0.702084	1.39369	Cofactors and Vitamins	Vitamin B6 Metabolism	1053	529-96-4	C00647	HMDB0001555	3138
arachidonoylcarnitine (C20:4)	AD	-0.188439	0.328525	-0.573591	0.566245	0.296222	No	0.168	-0.393599	0.285494	-1.37866	Lipid	Fatty Acid Metabolism (Acyl Carnitine, Polyunsaturated)	136212424			HMDB0006455	57518
X - 22810	AD	0.170291	0.334908	0.50847	0.611124	0.296222	No	0.168339	0.405505	0.294364	1.37756							48127
X - 25020	AD	0.377452	0.637834	0.591771	0.554004	0.296222	No	0.168494	0.760615	0.552348	1.37706							61584
N-acetylneuraminate	AD	-1.08253	0.902026	-1.20011	0.230095	0.296222	No	0.169435	-1.07655	0.783499	-1.37402	Carbohydrate	Aminosugar Metabolism	439197	131-48-6	C00270	HMDB0000230	32377
N-formylanthranilic acid	AD	0.645721	0.588345	1.09752	0.272414	0.299806	No	0.172651	0.67449	0.49459	1.36374	Amino Acid	Tryptophan Metabolism	101399	3342-77-6	C05653	HMDB0004089	43549
nicotinamide ribonucleotide (NMN)	AD	-0.605413	0.685742	-0.882857	0.377313	0.300685	No	0.174327	-0.811211	0.597168	-1.35843	Cofactors and Vitamins	Nicotinate and Nicotinamide Metabolism	14180	1094-61-7	C00455	HMDB0000229	22152
N-stearoyl-sphinganine (d18:0/18:0)*	AD	-0.446514	0.362283	-1.2325	0.217763	0.308481	No	0.180047	-0.392268	0.292604	-1.34061	Lipid	Dihydroceramides	5283573	2304-80-5			1759
N-palmitoyl-sphinganine (d18:0/16:0)	AD	-0.521824	0.494777	-1.05467	0.291578	0.313754	No	0.184346	-0.533058	0.401553	-1.32749	Lipid	Dihydroceramides	5283572	5966-29-0		HMDB11760	52604
glycosyl-N-tricosanoyl-sphingadienine (d18:2/23:0)*	AD	0.561609	0.434347	1.293	0.196012	0.332118	No	0.198303	0.480922	0.373851	1.2864	Lipid	Hexosylceramides (HCER)					57445
glycylvaline	AD	0.0229821	0.234825	0.0978693	0.922036	0.332118	No	0.200305	0.267022	0.2085	1.28068	Peptide	Dipeptide	2724807	1963-21-9		HMDB0028854	18357
methionine sulfoxide	AD	0.390318	0.366504	1.06498	0.286887	0.332118	No	0.200133	0.418545	0.326689	1.28117	Amino Acid	Methionine, Cysteine, SAM and Taurine Metabolism	158980	3226-65-1	C02989	HMDB0002005	18374
o-Tyrosine	AD	0.328043	0.516726	0.634849	0.525527	0.330763	No	0.195627	0.602531	0.465594	1.29411	Amino Acid	Tyrosine Metabolism	91482	2370-61-8		HMDB0006050	43392
2-stearoyl-GPE (18:0)*	AD	-0.113074	0.447651	-0.252593	0.800583	0.339685	No	0.206565	-0.47842	0.378777	-1.26307	Lipid	Lysophospholipid	90658453;53480667			HMDB0011129	41220
5,6-dihydrouridine	AD	-0.886534	0.566107	-1.56602	0.117345	0.339685	No	0.20755	-0.53865	0.427388	-1.26033	Nucleotide	Pyrimidine Metabolism, Uracil containing	94312	1361384		HMDB0000497	61833
N-acetylglucosaminylasparagine	AD	0.709675	1.1824	0.600197	0.548375	0.339685	No	0.208834	1.29313	1.02892	1.25678	Carbohydrate	Aminosugar Metabolism	123826	2776-93-4	C04540	HMDB0000489	48149
N-acetylglutamine	AD	1.0591	0.711108	1.48937	0.136391	0.341986	No	0.211579	0.734495	0.587956	1.24924	Amino Acid	Glutamate Metabolism	182230	2490-97-3	C02716	HMDB0006029	33943
4-acetamidobutanoate	AD	-0.566245	0.667367	-0.848477	0.396173	0.342754	No	0.213388	-0.705393	0.566898	-1.2443	Amino Acid	Polyamine Metabolism	18189	3025-96-5	C02946	HMDB0003681	1558
X - 14056	AD	-0.378018	0.207217	-1.82426	0.0681121	0.343707	No	0.215319	-0.221078	0.178422	-1.23907							46632
15-KETE	AD	0.631957	0.510959	1.23681	0.216159	0.355599	No	0.225536	0.515848	0.425638	1.21194	Lipid	Eicosanoid	5280701	81416-72-0	C04577	HMDB0010210	48467
N-behenoyl-sphingadienine (d18:2/22:0)*	AD	-0.391442	0.37757	-1.03674	0.299857	0.355599	No	0.225218	-0.409143	0.337362	-1.21277	Lipid	Ceramides					57372
urea	AD	0.10123	0.384181	0.263495	0.792169	0.362964	No	0.231619	0.333756	0.279014	1.1962	Amino Acid	Urea cycle; Arginine and Proline Metabolism	1176	57-13-6	C00086	HMDB0000294	1670
1-palmitoyl-2-arachidonoyl-GPC (16:0/20:4n6)	AD	-0.430591	1.16646	-0.369144	0.712021	0.363855	No	0.236078	-1.16907	0.98668	-1.18485	Lipid	Phosphatidylcholine (PC)	10747814	35418-58-7	C05208	HMDB0007982	52462
1-stearoyl-2-arachidonoyl-GPI (18:0/20:4)	AD	-0.525541	0.841397	-0.624605	0.53223	0.363855	No	0.234135	-0.848244	0.712944	-1.18978	Lipid	Phosphatidylinositol (PI)		383907-33-3		HMDB0009815	52449
S-1-pyrroline-5-carboxylate	AD	-0.430996	0.464875	-0.927122	0.353863	0.363855	No	0.236435	-0.44886	0.379123	-1.18394	Amino Acid	Glutamate Metabolism	11966181	2906-39-0	C04322	HMDB0001301	42370
pyroglutamine*	AD	0.876258	0.618035	1.41781	0.156246	0.36473	No	0.238423	0.577084	0.489495	1.17894	Amino Acid	Glutamate Metabolism	134508	2353-44-8		HMDB0062558	46225
O-sulfo-L-tyrosine	AD	-1.08556	0.990227	-1.09628	0.272957	0.368042	No	0.24202	-0.915012	0.782093	-1.16995	Xenobiotics	Chemical	514186				45413
arginine	AD	0.301511	1.0066	0.299533	0.764534	0.370884	No	0.245332	1.04555	0.899966	1.16176	Amino Acid	Urea cycle; Arginine and Proline Metabolism	6322	1119-34-2	C00062	HMDB0000517	1638
1-palmitoyl-2-docosahexaenoyl-GPE (16:0/22:6)*	AD	-0.353055	0.82858	-0.426096	0.670038	0.374505	No	0.249184	-0.854437	0.741484	-1.15233	Lipid	Phosphatidylethanolamine (PE)	9546799			HMDB0008946	52465
erythronate*	AD	-1.82441	1.19585	-1.52562	0.127105	0.377569	No	0.253028	-1.13203	0.990377	-1.14303	Carbohydrate	Aminosugar Metabolism	2781043	88759-55-1		HMDB0000613	42420
1,2-dipalmitoyl-GPE (16:0/16:0)*	AD	-0.257536	0.392181	-0.656677	0.511389	0.377569	No	0.254161	-0.391418	0.343259	-1.1403	Lipid	Phosphatidylethanolamine (PE)	445468			HMDB0008923	57341
sphingomyelin (d18:1/21:0, d17:1/22:0, d16:1/23:0)*	AD	-0.567604	0.741161	-0.765831	0.443777	0.379219	No	0.256748	-0.732041	0.645475	-1.13411	Lipid	Sphingomyelins					52495
sphingomyelin (d18:0/18:0, d19:0/17:0)*	AD	-0.655965	0.592842	-1.10647	0.268521	0.399532	No	0.272055	-0.529198	0.481815	-1.09834	Lipid	Dihydrosphingomyelins	44260130			HMDB0012087	57473
gamma-glutamylthreonine	AD	0.709949	0.586108	1.21129	0.225783	0.402798	No	0.277414	0.508394	0.468071	1.08615	Peptide	Gamma-glutamyl Amino Acid	76078708	5652-48-2		HMDB0029159	33364
tyrosine	AD	0.0535629	0.852864	0.0628037	0.949923	0.402798	No	0.276436	0.878887	0.807532	1.08836	Amino Acid	Tyrosine Metabolism	6057	60-18-4	C00082	HMDB0000158	1299
2S,3R-dihydroxybutyrate	AD	0.200447	0.368932	0.543317	0.586912	0.410812	No	0.286216	0.28916	0.27114	1.06646	Lipid	Fatty Acid, Dihydroxy	10964471	5057-93-2		HMDB0002453	62950
lyxonate	AD	0.0985441	0.537775	0.183244	0.854607	0.410812	No	0.285625	0.542097	0.507691	1.06777	Carbohydrate	Pentose Metabolism					61858
acisoga	AD	0.0668467	0.27733	0.241036	0.809527	0.410812	No	0.287728	0.215815	0.203002	1.06312	Amino Acid	Polyamine Metabolism	129397	106692-36-8		HMDB0061384	43258
2-aminoheptanoate	AD	-0.499105	0.685432	-0.728162	0.466515	0.411927	No	0.291586	-0.593954	0.563177	-1.05465	Lipid	Fatty Acid, Amino	227939	1115-90-8		HMDB0094649	43761
N-acetylputrescine	AD	-0.257456	0.516096	-0.498854	0.617882	0.411927	No	0.291715	-0.420963	0.399257	-1.05437	Amino Acid	Polyamine Metabolism	122356	18233-70-0	C02714	HMDB0002064	37496
1-palmitoyl-2-arachidonoyl-GPE (16:0/20:4)*	AD	-0.808069	1.049	-0.770325	0.441107	0.414131	No	0.297595	-0.889488	0.853959	-1.04161	Lipid	Phosphatidylethanolamine (PE)	9546800		C05210	HMDB0005323	52464
2'-deoxyguanosine	AD	0.129346	0.359609	0.359685	0.719083	0.414131	No	0.299801	0.302636	0.291877	1.03686	Nucleotide	Purine Metabolism, Guanine containing	135398592	961-07-9	C00330	HMDB0000085	1411
cysteine	AD	-0.541149	0.294946	-1.83474	0.0665444	0.414131	No	0.301332	-0.25741	0.249047	-1.03358	Amino Acid	Methionine, Cysteine, SAM and Taurine Metabolism	5862	52-90-4;56-89-3	C00097	HMDB0000574	1868
mannitol/sorbitol	AD	-0.0646689	0.728591	-0.0887588	0.929274	0.414131	No	0.299328	0.620173	0.597541	1.03788	Carbohydrate	Fructose, Mannose and Galactose Metabolism	6251;5780		C00392,C00794	HMDB0000247,HMDB0000765	46142
threonine	AD	0.292552	0.825657	0.354327	0.723094	0.414131	No	0.298559	0.806262	0.775603	1.03953	Amino Acid	Glycine, Serine and Threonine Metabolism	6288	72-19-5	C00188	HMDB0000167	1284
1-carboxyethylvaline	AD	0.0198675	0.339603	0.0585021	0.953349	0.418865	No	0.306407	0.315349	0.308323	1.02279	Amino Acid	Leucine, Isoleucine and Valine Metabolism					62562
valine	AD	0.271902	0.744226	0.365349	0.714851	0.424243	No	0.311992	0.71145	0.703674	1.01105	Amino Acid	Leucine, Isoleucine and Valine Metabolism	6287	72-18-4	C00183	HMDB0000883	1649
N-acetylmethionine sulfoxide	AD	0.485522	0.4106	1.18247	0.23702	0.45584	No	0.337002	0.333199	0.347044	0.960106	Amino Acid	Methionine, Cysteine, SAM and Taurine Metabolism	11902949	108646-71-5			45428
heme	AD	-0.211137	0.248917	-0.848224	0.396313	0.455963	No	0.338868	-0.194504	0.20337	-0.956405	Cofactors and Vitamins	Hemoglobin and Porphyrin Metabolism	26945	14875-96-8	C00032	HMDB0003178	41754
gamma-glutamylvaline	AD	-0.296783	0.446501	-0.664686	0.506251	0.460217	No	0.34382	-0.373236	0.394273	-0.946645	Peptide	Gamma-glutamyl Amino Acid	7015683	2746-34-1		HMDB0011172	43829
1-carboxyethyltyrosine	AD	-0.0702992	0.385352	-0.182429	0.855246	0.469364	No	0.35248	0.321984	0.346298	0.92979	Amino Acid	Tyrosine Metabolism					62564
1-carboxyethylphenylalanine	AD	-0.00546593	0.331342	-0.0164963	0.986838	0.472444	No	0.356631	0.289238	0.313774	0.921803	Amino Acid	Phenylalanine Metabolism	59100900				62566
2'-deoxyinosine	AD	-0.0141754	0.311633	-0.0454876	0.963719	0.501245	No	0.380322	0.222257	0.253341	0.877303	Nucleotide	Purine Metabolism, (Hypo)Xanthine/Inosine containing	135398593	890-38-0	C05512	HMDB0000071	15076
1,2-dilinoleoyl-GPC (18:2/18:2)	AD	-0.824149	0.969519	-0.85006	0.395292	0.503803	No	0.384224	-0.600245	0.689826	-0.87014	Lipid	Phosphatidylcholine (PC)	5288075	998-06-1		HMDB0008138	52603
erythritol	AD	-1.68419	0.929222	-1.81247	0.0699134	0.505045	No	0.387136	-0.599819	0.693575	-0.864823	Xenobiotics	Food Component/Plant	222285	149-32-6	C00503	HMDB0002994	20699
X - 25982	AD	0.619279	0.678333	0.912943	0.361272	0.506774	No	0.390433	0.490671	0.571323	0.858833							63972
pseudouridine	AD	-0.653519	0.474454	-1.37741	0.168385	0.517665	No	0.400838	-0.313871	0.3736	-0.840126	Nucleotide	Pyrimidine Metabolism, Uracil containing	15047	1445-07-4	C02067	HMDB0000767	33442
methionine sulfone	AD	-0.0260346	0.368083	-0.0707302	0.943613	0.522998	No	0.407003	-0.249777	0.301233	-0.82918	Amino Acid	Methionine, Cysteine, SAM and Taurine Metabolism	69961	820-10-0		HMDB0062174	44878
beta-hydroxyisovalerate	AD	0.132942	0.528153	0.251712	0.801264	0.527963	No	0.41292	0.346589	0.423307	0.818765	Amino Acid	Leucine, Isoleucine and Valine Metabolism	69362	625-08-1		HMDB0000754	12129
glutamate	AD	1.00564	0.981455	1.02464	0.305531	0.542946	No	0.426751	0.65402	0.822912	0.794763	Amino Acid	Glutamate Metabolism	33032	56-86-0	C00025,C00217	HMDB0000148	57
N-acetyl-beta-alanine	AD	-0.206398	0.508344	-0.406021	0.684727	0.54319	No	0.429057	-0.359742	0.454905	-0.790807	Nucleotide	Pyrimidine Metabolism, Uracil containing	76406	3025-95-4	C01073	HMDB0061880	37432
1,5-anhydroglucitol (1,5-AG)	AD	-0.00375749	0.314394	-0.0119515	0.990464	0.575766	No	0.457029	0.192442	0.258746	0.743748	Carbohydrate	Glycolysis, Gluconeogenesis, and Pyruvate Metabolism	64960	154-58-5	C07326	HMDB0002712	20675
alpha-tocopherol	AD	-0.161813	0.187654	-0.862295	0.388525	0.596311	No	0.477977	-0.113876	0.160488	-0.709561	Cofactors and Vitamins	Tocopherol Metabolism	86472	59-02-9;10191-41-0	C02477	HMDB0001893	1561
X - 22776	AD	0.149819	0.455006	0.329268	0.741953	0.596311	No	0.477172	0.272335	0.383107	0.710858							48081
N-monomethylarginine	AD	0.590935	0.486714	1.21413	0.224698	0.610075	No	0.491384	0.256517	0.372785	0.68811	Amino Acid	Urea cycle; Arginine and Proline Metabolism	132862	53308-83-1	C03884	HMDB0029416	43586
leucine	AD	0.160615	0.889628	0.180541	0.856728	0.628704	No	0.508834	0.547907	0.82934	0.660654	Amino Acid	Leucine, Isoleucine and Valine Metabolism	6106	61-90-5	C00123	HMDB0000687	60
1-palmitoyl-2-docosahexaenoyl-GPC (16:0/22:6)	AD	0.402259	0.972988	0.413426	0.679295	0.639074	No	0.520493	-0.526775	0.819774	-0.642586	Lipid	Phosphatidylcholine (PC)	6441886	59403-54-2		HMDB0007991	52610
sphingadienine	AD	-0.0775571	0.578325	-0.134106	0.893319	0.639074	No	0.5222	0.30654	0.479	0.639958	Lipid	Sphingolipid Synthesis	6449795	25696-03-1			57426
X - 16972	AD	0.494891	0.477176	1.03712	0.299678	0.64209	No	0.527164	0.245847	0.388788	0.632342							47543
ceramide (d18:2/24:1, d18:1/24:2)*	AD	-0.211695	0.749168	-0.282573	0.777504	0.65401	No	0.539494	-0.404873	0.659857	-0.613578	Lipid	Ceramides					57443
sphingosine	AD	-0.231922	0.708633	-0.327281	0.743455	0.657982	No	0.545336	0.343584	0.568129	0.604764	Lipid	Sphingosines	5280335	123-78-4	C00319	HMDB0000252	17747
glycerophosphoserine*	AD	-0.00756652	1.23645	-0.00611954	0.995117	0.657982	No	0.547891	-0.567469	0.94433	-0.600923	Lipid	Phospholipid Metabolism	3081457				57404
X - 21796	AD	-0.0632874	0.405516	-0.156066	0.875981	0.674879	No	0.567214	-0.197275	0.34479	-0.57216							46972
X - 25790	AD	0.101278	0.534278	0.18956	0.849654	0.674879	No	0.566481	0.236594	0.41273	0.573241							63560
beta-citrylglutamate	AD	-0.326647	0.610146	-0.535359	0.592402	0.694799	No	0.586659	-0.297515	0.547219	-0.543684	Amino Acid	Glutamate Metabolism	189741	73590-26-8	C20775		54923
tiglyl carnitine (C5)	AD	0.205937	0.442286	0.46562	0.641488	0.706976	No	0.599692	0.204827	0.390263	0.524843	Amino Acid	Leucine, Isoleucine and Valine Metabolism	22833596	64191-86-2		HMDB0002366	35428
dimethylarginine (ADMA + SDMA)	AD	-0.353069	0.478404	-0.738015	0.460505	0.713883	No	0.608329	-0.220703	0.430674	-0.512461	Amino Acid	Urea cycle; Arginine and Proline Metabolism	123831;169148	102783-24-4	C21189,C03626	HMDB0003334,HMDB0001539	36808
dimethylglycine	AD	-0.388499	0.430674	-0.902074	0.367018	0.733491	No	0.627891	-0.186587	0.384956	-0.484697	Amino Acid	Glycine, Serine and Threonine Metabolism	673	1118-68-9	C03626	HMDB0000092	5086
X - 12100	AD	0.189328	0.353372	0.535776	0.592114	0.750464	No	0.64534	0.143122	0.31097	0.460245							47687
NAD+	AD	0.248873	0.601078	0.414045	0.678841	0.755951	No	0.653	-0.244224	0.543205	-0.449598	Cofactors and Vitamins	Nicotinate and Nicotinamide Metabolism	5892	53-84-9	C00006	HMDB0000217	5278
5-methyluridine (ribothymidine)	AD	-0.327262	0.764827	-0.42789	0.668731	0.763372	No	0.662381	-0.280025	0.641336	-0.436628	Nucleotide	Pyrimidine Metabolism, Uracil containing	445408	1463-10-1		HMDB0000884	35136
FAD	AD	0.0252834	0.849552	0.0297609	0.976258	0.764588	No	0.666411	-0.314121	0.728686	-0.431079	Cofactors and Vitamins	Riboflavin Metabolism	643975	146-14-5;84366-81-4	C00016	HMDB0001248	2134
1,2-dioleoyl-GPE (18:1/18:1)	AD	0.483954	0.885123	0.546765	0.58454	0.774023	No	0.677646	0.302402	0.727493	0.415677	Lipid	Phosphatidylethanolamine (PE)	9546757	768593		HMDB0009059	52609
1-methylhistidine	AD	-0.210121	0.324737	-0.64705	0.5176	0.777475	No	0.683694	-0.109151	0.267903	-0.407428	Amino Acid	Histidine Metabolism	92105	332-80-9	C01152	HMDB0000001	30460
ribose	AD	-0.355109	0.72197	-0.491861	0.622818	0.778294	No	0.687443	0.232785	0.578595	0.402328	Carbohydrate	Pentose Metabolism	5779	50-69-1	C00121	HMDB0000283	1471
1-oleoyl-2-arachidonoyl-GPE (18:1/20:4)*	AD	0.250598	1.4619	0.17142	0.863894	0.796856	No	0.706939	0.472772	1.25747	0.375971	Lipid	Phosphatidylethanolamine (PE)	348281223			HMDB0009069	55041
caprate (10:0)	AD	-0.362622	0.950318	-0.38158	0.702773	0.797821	No	0.710898	-0.287729	0.776282	-0.37065	Lipid	Medium Chain Fatty Acid	2969	334-48-5	C01571	HMDB0000511	1642
caprylate (8:0)	AD	-0.259444	0.490736	-0.528683	0.597025	0.814728	No	0.729134	-0.147233	0.425186	-0.346278	Lipid	Medium Chain Fatty Acid	379	124-07-2	C06423	HMDB0000482	32492
isoleucine	AD	0.0123755	0.853377	0.0145018	0.98843	0.829085	No	0.748435	0.251659	0.784708	0.320704	Amino Acid	Leucine, Isoleucine and Valine Metabolism	6306	73-32-5	C16424,C00407,C06418	HMDB0000172	1125
lysine	AD	-0.231381	0.907154	-0.255062	0.798675	0.829085	No	0.748246	0.261606	0.815088	0.320954	Amino Acid	Lysine Metabolism	5962	56-87-1	C00047,C00739	HMDB0003405	1301
urate	AD	-0.101588	0.333943	-0.304209	0.760969	0.856119	No	0.77617	-0.0839394	0.295235	-0.284314	Nucleotide	Purine Metabolism, (Hypo)Xanthine/Inosine containing	1175	69-93-2;120K5305	C00366	HMDB0000289	1604
4-cholesten-3-one	AD	0.0695809	0.53812	0.129304	0.897117	0.856568	No	0.780307	0.12499	0.448123	0.278919	Lipid	Sterol	91477	601-57-0	C00599	HMDB0000921	38125
pipecolate	AD	-0.547644	0.487983	-1.12226	0.261752	0.856568	No	0.783244	-0.108551	0.394596	-0.275095	Amino Acid	Lysine Metabolism	849	4043-87-2	C00408	HMDB0000070	1444
dihomo-linolenoylcarnitine (C20:3n3 or 6)*	AD	0.25111	0.358526	0.700396	0.48368	0.871493	No	0.802177	0.0789406	0.315093	0.250531	Lipid	Fatty Acid Metabolism (Acyl Carnitine, Polyunsaturated)					57521
X - 25422	AD	-0.0186016	0.342316	-0.0543402	0.956664	0.871493	No	0.803673	-0.0643156	0.258715	-0.248597							62719
sedoheptulose-7-phosphate	AD	-0.196743	0.35139	-0.559899	0.575548	0.885308	No	0.819857	-0.0713219	0.313188	-0.227729	Carbohydrate	Pentose Phosphate Pathway	616	2646-35-7	C05382	HMDB0001068	35649
cortisol	AD	-0.0944845	0.368575	-0.256351	0.79768	0.886044	No	0.823986	-0.0721597	0.324429	-0.222421	Lipid	Corticosteroids	5754	50-23-7	C00735	HMDB0000063	1712
phosphoethanolamine (PE)	AD	0.477372	0.595624	0.801464	0.422863	0.898705	No	0.842318	0.105452	0.530095	0.19893	Lipid	Phospholipid Metabolism	1015	1071-23-4	C00346	HMDB0000224	1600
N4-acetylcytidine	AD	-0.0230982	0.391143	-0.0590532	0.95291	0.898705	No	0.846205	0.0650841	0.33555	0.193962	Nucleotide	Pyrimidine Metabolism, Cytidine containing	107461	3768-18-1		HMDB0005923	35130
benzoate	AD	-0.0174084	0.480674	-0.0362166	0.97111	0.898705	No	0.851783	0.0777943	0.416359	0.186844	Xenobiotics	Benzoate Metabolism	243	65-85-0	C00180	HMDB0001870	15778
ergothioneine	AD	-0.203133	0.226146	-0.898237	0.369059	0.898705	No	0.852473	-0.0395024	0.212419	-0.185964	Xenobiotics	Food Component/Plant	5351619	58511-63-0	C05570	HMDB0003045	37459
methionine	AD	-0.255849	0.816518	-0.313341	0.754022	0.898705	No	0.856742	0.138571	0.76761	0.180522	Amino Acid	Methionine, Cysteine, SAM and Taurine Metabolism	6137	63-68-3	C00073	HMDB0000696	1302
X - 25855	AD	0.212125	0.642681	0.330063	0.741352	0.898705	No	0.856366	-0.0953671	0.526883	-0.181003							63721
p-cresol sulfate	AD	-0.360616	0.354262	-1.01794	0.308709	0.902113	No	0.865113	-0.0399905	0.235419	-0.16987	Xenobiotics	Benzoate Metabolism	4615423	3233-57-7		HMDB0011635	36103
cysteinylglycine disulfide*	AD	-0.0175628	0.187051	-0.0938935	0.925194	0.902113	No	0.867011	0.0303871	0.181463	0.167456	Amino Acid	Glutathione Metabolism	22833544	70555-24-7		HMDB0000709	62103
X - 25981	AD	0.510676	0.568692	0.897983	0.369195	0.938813	No	0.905937	0.0602184	0.509611	0.118165							63971
1-carboxyethylisoleucine	AD	-0.143211	0.307451	-0.4658	0.641358	0.9395	No	0.910255	0.0308782	0.273944	0.112717	Amino Acid	Leucine, Isoleucine and Valine Metabolism					62558
1-palmitoyl-2-oleoyl-GPE (16:0/18:1)	AD	0.36988	1.40879	0.262552	0.792896	0.946843	No	0.921054	0.119121	1.20195	0.0991065	Lipid	Phosphatidylethanolamine (PE)	5283496	26662-94-2		HMDB0005320	19263
putrescine	AD	-0.144746	0.634884	-0.227988	0.819655	0.968294	No	0.945688	-0.0375756	0.551589	-0.0681225	Amino Acid	Polyamine Metabolism	1045	110-60-1	C00134	HMDB0001414	1408
3-hydroxyisobutyrate	AD	-0.155326	0.41998	-0.369841	0.711501	0.990538	No	0.97685	-0.0103614	0.357071	-0.0290179	Amino Acid	Leucine, Isoleucine and Valine Metabolism	11966314	2068-83-9	C01188,C06001	HMDB0000023,HMDB0000336	1549
ornithine	AD	0.122097	0.623687	0.195766	0.844793	0.990538	No	0.975559	-0.0150982	0.492803	-0.0306374	Amino Acid	Urea cycle; Arginine and Proline Metabolism	6262	3184-13-2	C00077	HMDB0000214	1493
1-palmitoyl-2-arachidonoyl-GPI (16:0/20:4)*	AD	0.0378567	1.08423	0.0349158	0.972147	0.990538	No	0.978975	-0.0240953	0.914314	-0.0263534	Lipid	Phosphatidylinositol (PI)				HMDB0009789	52467
gamma-aminobutyrate (GABA)	AD	0.545832	1.03563	0.527052	0.598157	0.991593	No	0.983876	-0.0184343	0.912164	-0.0202094	Amino Acid	Glutamate Metabolism	119	56-12-2	C00334	HMDB0000112	1416
asparagine	AD	0.181814	0.766689	0.237141	0.812547	0.996831	No	0.992952	-0.00610158	0.69076	-0.00883314	Amino Acid	Alanine and Aspartate Metabolism	6267	70-47-3	C00152	HMDB0000168	512
serine	AD	-0.0184373	0.920623	-0.020027	0.984022	0.999626	No	0.999626	0.000373977	0.797366	0.000469016	Amino Acid	Glycine, Serine and Threonine Metabolism	5951	56-45-1	C00065	HMDB0000187	1648
