## Supplementary Table 9 for "The landscape of metabolic brain alterations in Alzheimer’s disease"

### Sheet: caption
Supplementary Table 12: AD-associated metabolites as reported in Mahajan et. al (2020) Plos. Med. Dysregulation of multiple metabolic networks related to brain transmethylation and polyamine pathways in Alzheimer disease: A targeted metabolomic and transcriptomic study. PMID: 31978055
metabolites_measured_mahajan was compiled from supplementary file https://doi.org/10.1371/journal.pmed.1003012.s002
groups_mets was compiled from Figure 1 https://doi.org/10.1371/journal.pmed.1003012.g001

### Sheet: metabolites_measured_mahajan
metabolite_name	HMDB
Alanine	HMDB00161
Alanine	HMDB01310
Arginine	HMDB00517
Arginine	HMDB03416
Argininosuccinic acid	HMDB00052
Aspartate	HMDB00191
Aspartate	HMDB06483
Betaine	HMDB00043
Choline	HMDB00097
Citrulline	HMDB00904
Creatine	HMDB00064
Cysteine	HMDB03417
Cysteine	HMDB00574
Cystathionine	HMDB00099
GABA	HMDB00112
Glutamine	HMDB00641
Glutamine	HMDB03423
Glutamate	HMDB00148
Glutamate	HMDB03339
Glutathione (GSH)	HMDB00125
Glutathione (GSSG)	HMDB03337
Methionine	HMDB00696
Methionine sulfoxide	HMDB02005
N-acetlyaspartic acid (NAA)	HMDB00812
N-acetylgluatmic acid (NAG)	HMDB01138
Ornithine	HMDB00214
Ornithine	HMDB03374
Putrescine	HMDB01414
S-Adenosylhomocysteine (SAH)	HMDB00939
S-Adenosylmethionine (SAM)	HMDB01185
SDMA	HMDB03334
Spermidine	HMDB01257
Spermine	HMDB01256
Urea	HMDB00294

### Sheet: groups_mets
pathway_name	metabolite_name	direction_in_mahajan_study
Glutamate-aspartate metabolism	Alanine
Glutamate-aspartate metabolism	Aspartate
Glutamate-aspartate metabolism	Glutamate
Glutamate-aspartate metabolism	Glutamine
Neurotransmitter	N-acetlyaspartic acid (NAA)	down in AD (ITG)
Methionine cycle	Betaine
Methionine cycle	Choline	down in AD (ITG and MFG)
Methionine cycle	Creatine
Methionine cycle	Methionine
Methionine cycle	Methionine sulfoxide
Methionine cycle	S-Adenosylhomocysteine (SAH)	up in AD (MFG)
Methionine cycle	S-Adenosylmethionine (SAM)	up in AD (ITG and MFG)
Methionine cycle	SDMA
Neurotransmitter	GABA	down in AD (ITG and MFG)
Polyamine synthesis and catabolism	Putrescine
Polyamine synthesis and catabolism	Spermidine	up in AD (ITG)
Transsulfuration & Glutathione synthesis	Cystathionine
Transsulfuration & Glutathione synthesis	Cysteine	up in AD (ITG and MFG)
Transsulfuration & Glutathione synthesis	Glutathione (GSH)	up in AD (ITG and MFG)
Transsulfuration & Glutathione synthesis	Glutathione (GSSG)
Urea cycle	Arginine
Urea cycle	Argininosuccinic acid
Urea cycle	Citrulline
Urea cycle	N-acetylgluatmic acid (NAG)	down in AD (ITG and MFG)
Urea cycle	Ornithine
Urea cycle	Urea
