## Supplementary Table 10 for "The landscape of metabolic brain alterations in Alzheimer’s disease"

### Sheet: caption
Supplementary Table 13: Associations of neurotransmitter pathway-related proteins with AD traits.

### Sheet: amyloid
name	outcome	covariates	p_value	adj_p	estimate	std_error	statistic	ids	uniprot	uname
MSRA	sqrt_amyloid	msex + pmi + age_death + bmi + educ + apoe_genotype	2.73261e-05	0.000382566	3.29783	0.771781	4.27302	MSRA|Q9UJ68	Q9UJ68	MSRA
MTAP	sqrt_amyloid	msex + pmi + age_death + bmi + educ + apoe_genotype	0.000938351	0.00546941	2.01796	0.602763	3.34786	MTAP|F8WES2	F8WES2	MTAP.1
NOS1	sqrt_amyloid	msex + pmi + age_death + bmi + educ + apoe_genotype	0.00117202	0.00546941	-3.43481	1.04625	-3.28298	NOS1|C9J5P6	C9J5P6	NOS1
ASS1	sqrt_amyloid	msex + pmi + age_death + bmi + educ + apoe_genotype	0.00187433	0.00656016	1.72169	0.547863	3.14255	ASS1|P00966	P00966	ASS1
CHDH	sqrt_amyloid	msex + pmi + age_death + bmi + educ + apoe_genotype	0.0186198	0.0521355	1.04926	0.443035	2.36835	CHDH|Q8NE62	Q8NE62	CHDH
N6AMT1	sqrt_amyloid	msex + pmi + age_death + bmi + educ + apoe_genotype	0.0404296	0.0943357	1.06994	0.519409	2.05992	N6AMT1|B2RA97	B2RA97	N6AMT1
MTAP	sqrt_amyloid	msex + pmi + age_death + bmi + educ + apoe_genotype	0.0560554	0.112111	1.49063	0.776602	1.91942	MTAP|Q13126	Q13126	MTAP
MAT2A	sqrt_amyloid	msex + pmi + age_death + bmi + educ + apoe_genotype	0.147371	0.257899	1.82236	1.25392	1.45333	MAT2A|P31153	P31153	MAT2A
ASL	sqrt_amyloid	msex + pmi + age_death + bmi + educ + apoe_genotype	0.178506	0.277676	0.791025	0.586329	1.34911	ASL|P04424	P04424	ASL
GAD2	sqrt_amyloid	msex + pmi + age_death + bmi + educ + apoe_genotype	0.290232	0.406325	-0.578036	0.545404	-1.05983	GAD2|Q05329	Q05329	GAD2
BHMT	sqrt_amyloid	msex + pmi + age_death + bmi + educ + apoe_genotype	0.342385	0.435763	0.245094	0.257654	0.95125	BHMT|Q93088	Q93088	BHMT
ARG2	sqrt_amyloid	msex + pmi + age_death + bmi + educ + apoe_genotype	0.541776	0.632072	0.218717	0.357991	0.610958	ARG2|P78540	P78540	ARG2
SRM	sqrt_amyloid	msex + pmi + age_death + bmi + educ + apoe_genotype	0.716959	0.74878	0.357256	0.984361	0.362932	SRM|P19623	P19623	SRM
OAT	sqrt_amyloid	msex + pmi + age_death + bmi + educ + apoe_genotype	0.74878	0.74878	-0.219871	0.685816	-0.320597	OAT|P04181	P04181	OAT

### Sheet: tangles
name	outcome	covariates	p_value	adj_p	estimate	std_error	statistic	ids	uniprot	uname
MTAP	tangles	msex + pmi + age_death + bmi + educ + apoe_genotype	3.84218e-05	0.000537905	10.8636	2.59216	4.19094	MTAP|F8WES2	F8WES2	MTAP.1
GAD2	tangles	msex + pmi + age_death + bmi + educ + apoe_genotype	0.0032337	0.01221	-6.95176	2.33831	-2.97299	GAD2|Q05329	Q05329	GAD2
MTAP	tangles	msex + pmi + age_death + bmi + educ + apoe_genotype	0.00334101	0.01221	9.91478	3.34665	2.9626	MTAP|Q13126	Q13126	MTAP
NOS1	tangles	msex + pmi + age_death + bmi + educ + apoe_genotype	0.00348857	0.01221	-13.4797	4.57124	-2.9488	NOS1|C9J5P6	C9J5P6	NOS1
ARG2	tangles	msex + pmi + age_death + bmi + educ + apoe_genotype	0.00657709	0.0184159	4.21022	1.53645	2.74022	ARG2|P78540	P78540	ARG2
ASS1	tangles	msex + pmi + age_death + bmi + educ + apoe_genotype	0.0101109	0.0235922	6.21624	2.3987	2.5915	ASS1|P00966	P00966	ASS1
MAT2A	tangles	msex + pmi + age_death + bmi + educ + apoe_genotype	0.025216	0.0504319	12.2154	5.42556	2.25144	MAT2A|P31153	P31153	MAT2A
MSRA	tangles	msex + pmi + age_death + bmi + educ + apoe_genotype	0.0459147	0.0803507	6.92181	3.45046	2.00606	MSRA|Q9UJ68	Q9UJ68	MSRA
OAT	tangles	msex + pmi + age_death + bmi + educ + apoe_genotype	0.0765607	0.119094	-5.27562	2.96672	-1.77827	OAT|P04181	P04181	OAT
N6AMT1	tangles	msex + pmi + age_death + bmi + educ + apoe_genotype	0.0878378	0.122973	-3.88319	2.26618	-1.71354	N6AMT1|B2RA97	B2RA97	N6AMT1
CHDH	tangles	msex + pmi + age_death + bmi + educ + apoe_genotype	0.499124	0.635249	1.31817	1.94753	0.676842	CHDH|Q8NE62	Q8NE62	CHDH
SRM	tangles	msex + pmi + age_death + bmi + educ + apoe_genotype	0.653787	0.762752	-1.92334	4.28324	-0.44904	SRM|P19623	P19623	SRM
BHMT	tangles	msex + pmi + age_death + bmi + educ + apoe_genotype	0.75728	0.815532	0.347468	1.12307	0.30939	BHMT|Q93088	Q93088	BHMT
ASL	tangles	msex + pmi + age_death + bmi + educ + apoe_genotype	0.903013	0.903013	-0.312352	2.56073	-0.121978	ASL|P04424	P04424	ASL

### Sheet: global np
name	outcome	covariates	p_value	adj_p	estimate	std_error	statistic	ids	uniprot	uname
MSRA	gpath	msex + pmi + age_death + bmi + educ + apoe_genotype	1.25883e-05	0.000176237	1.64625	0.369534	4.45494	MSRA|Q9UJ68	Q9UJ68	MSRA
ASS1	gpath	msex + pmi + age_death + bmi + educ + apoe_genotype	9.88967e-05	0.000692277	1.02928	0.260175	3.95608	ASS1|P00966	P00966	ASS1
NOS1	gpath	msex + pmi + age_death + bmi + educ + apoe_genotype	0.00093426	0.00435988	-1.68134	0.502046	-3.34897	NOS1|C9J5P6	C9J5P6	NOS1
MTAP	gpath	msex + pmi + age_death + bmi + educ + apoe_genotype	0.00197225	0.00690289	0.907276	0.290152	3.1269	MTAP|F8WES2	F8WES2	MTAP.1
MAT2A	gpath	msex + pmi + age_death + bmi + educ + apoe_genotype	0.0112432	0.0293408	1.52344	0.596559	2.55371	MAT2A|P31153	P31153	MAT2A
MTAP	gpath	msex + pmi + age_death + bmi + educ + apoe_genotype	0.0125746	0.0293408	0.932414	0.370967	2.51347	MTAP|Q13126	Q13126	MTAP
CHDH	gpath	msex + pmi + age_death + bmi + educ + apoe_genotype	0.018506	0.0370121	0.50423	0.212701	2.37061	CHDH|Q8NE62	Q8NE62	CHDH
ARG2	gpath	msex + pmi + age_death + bmi + educ + apoe_genotype	0.0677224	0.118514	0.313303	0.170767	1.83468	ARG2|P78540	P78540	ARG2
GAD2	gpath	msex + pmi + age_death + bmi + educ + apoe_genotype	0.0969977	0.144891	-0.434462	0.260822	-1.66574	GAD2|Q05329	Q05329	GAD2
ASL	gpath	msex + pmi + age_death + bmi + educ + apoe_genotype	0.103493	0.144891	0.456897	0.279615	1.63402	ASL|P04424	P04424	ASL
OAT	gpath	msex + pmi + age_death + bmi + educ + apoe_genotype	0.421403	0.536331	-0.264525	0.328482	-0.805295	OAT|P04181	P04181	OAT
N6AMT1	gpath	msex + pmi + age_death + bmi + educ + apoe_genotype	0.72404	0.844713	-0.0882739	0.249745	-0.353456	N6AMT1|B2RA97	B2RA97	N6AMT1
BHMT	gpath	msex + pmi + age_death + bmi + educ + apoe_genotype	0.950305	0.984107	-0.00771037	0.123592	-0.0623855	BHMT|Q93088	Q93088	BHMT
SRM	gpath	msex + pmi + age_death + bmi + educ + apoe_genotype	0.984107	0.984107	-0.00928263	0.465523	-0.0199402	SRM|P19623	P19623	SRM

### Sheet: nia-reagan score
name	outcome	covariates	p_value	adj_p	estimate	std_error	statistic	ids	uniprot	uname
MSRA	niareagansc	msex + pmi + age_death + bmi + educ + apoe_genotype	0.000330404	0.00235011	5.89326	1.64148	3.59022	MSRA|Q9UJ68	Q9UJ68	MSRA
ASS1	niareagansc	msex + pmi + age_death + bmi + educ + apoe_genotype	0.000335731	0.00235011	4.19348	1.16939	3.58605	ASS1|P00966	P00966	ASS1
ASL	niareagansc	msex + pmi + age_death + bmi + educ + apoe_genotype	0.00495651	0.0231304	3.2735	1.16501	2.80985	ASL|P04424	P04424	ASL
MTAP	niareagansc	msex + pmi + age_death + bmi + educ + apoe_genotype	0.0249587	0.0717106	2.69748	1.20313	2.24204	MTAP|F8WES2	F8WES2	MTAP.1
NOS1	niareagansc	msex + pmi + age_death + bmi + educ + apoe_genotype	0.0256109	0.0717106	-4.59446	2.05839	-2.23206	NOS1|C9J5P6	C9J5P6	NOS1
MTAP	niareagansc	msex + pmi + age_death + bmi + educ + apoe_genotype	0.0499833	0.116628	2.93996	1.4999	1.96011	MTAP|Q13126	Q13126	MTAP
MAT2A	niareagansc	msex + pmi + age_death + bmi + educ + apoe_genotype	0.0737785	0.127316	4.31662	2.41424	1.78798	MAT2A|P31153	P31153	MAT2A
N6AMT1	niareagansc	msex + pmi + age_death + bmi + educ + apoe_genotype	0.0739494	0.127316	1.7356	0.971279	1.78693	N6AMT1|B2RA97	B2RA97	N6AMT1
CHDH	niareagansc	msex + pmi + age_death + bmi + educ + apoe_genotype	0.0818461	0.127316	1.46635	0.842695	1.74007	CHDH|Q8NE62	Q8NE62	CHDH
GAD2	niareagansc	msex + pmi + age_death + bmi + educ + apoe_genotype	0.0917268	0.128418	-1.77373	1.05181	-1.68636	GAD2|Q05329	Q05329	GAD2
ARG2	niareagansc	msex + pmi + age_death + bmi + educ + apoe_genotype	0.181695	0.231248	0.927666	0.694592	1.33556	ARG2|P78540	P78540	ARG2
BHMT	niareagansc	msex + pmi + age_death + bmi + educ + apoe_genotype	0.365555	0.426481	0.440612	0.486955	0.90483	BHMT|Q93088	Q93088	BHMT
OAT	niareagansc	msex + pmi + age_death + bmi + educ + apoe_genotype	0.599461	0.645574	-0.679167	1.29322	-0.525175	OAT|P04181	P04181	OAT
SRM	niareagansc	msex + pmi + age_death + bmi + educ + apoe_genotype	0.877944	0.877944	-0.280921	1.8292	-0.153576	SRM|P19623	P19623	SRM

### Sheet: np diagnosis
name	outcome	covariates	p_value	adj_p	estimate	std_error	statistic	ids	uniprot	uname
MSRA	diagnosis	msex + pmi + age_death + bmi + educ + apoe_genotype	0.000531051	0.00476981	7.60231	2.19429	3.46458	MSRA|Q9UJ68	Q9UJ68	MSRA
NOS1	diagnosis	msex + pmi + age_death + bmi + educ + apoe_genotype	0.000681402	0.00476981	-9.54858	2.81092	-3.39695	NOS1|C9J5P6	C9J5P6	NOS1
GAD2	diagnosis	msex + pmi + age_death + bmi + educ + apoe_genotype	0.00543624	0.0251783	-3.87435	1.39366	-2.77998	GAD2|Q05329	Q05329	GAD2
MTAP	diagnosis	msex + pmi + age_death + bmi + educ + apoe_genotype	0.00719379	0.0251783	4.02263	1.49666	2.68774	MTAP|F8WES2	F8WES2	MTAP.1
ASS1	diagnosis	msex + pmi + age_death + bmi + educ + apoe_genotype	0.0150082	0.0374354	3.38731	1.3927	2.43218	ASS1|P00966	P00966	ASS1
MTAP	diagnosis	msex + pmi + age_death + bmi + educ + apoe_genotype	0.0160437	0.0374354	5.13854	2.13402	2.40792	MTAP|Q13126	Q13126	MTAP
CHDH	diagnosis	msex + pmi + age_death + bmi + educ + apoe_genotype	0.0301145	0.0602289	2.35042	1.08385	2.16858	CHDH|Q8NE62	Q8NE62	CHDH
ASL	diagnosis	msex + pmi + age_death + bmi + educ + apoe_genotype	0.0724095	0.126717	2.45351	1.36569	1.79654	ASL|P04424	P04424	ASL
ARG2	diagnosis	msex + pmi + age_death + bmi + educ + apoe_genotype	0.160993	0.250433	1.14793	0.818929	1.40174	ARG2|P78540	P78540	ARG2
MAT2A	diagnosis	msex + pmi + age_death + bmi + educ + apoe_genotype	0.267254	0.374155	3.27922	2.95582	1.10941	MAT2A|P31153	P31153	MAT2A
N6AMT1	diagnosis	msex + pmi + age_death + bmi + educ + apoe_genotype	0.416634	0.51065	0.969654	1.19375	0.812274	N6AMT1|B2RA97	B2RA97	N6AMT1
OAT	diagnosis	msex + pmi + age_death + bmi + educ + apoe_genotype	0.4377	0.51065	-1.22543	1.57899	-0.776082	OAT|P04181	P04181	OAT
BHMT	diagnosis	msex + pmi + age_death + bmi + educ + apoe_genotype	0.622271	0.627763	0.296574	0.602015	0.492635	BHMT|Q93088	Q93088	BHMT
SRM	diagnosis	msex + pmi + age_death + bmi + educ + apoe_genotype	0.627763	0.627763	1.09366	2.25555	0.484878	SRM|P19623	P19623	SRM

### Sheet: clinical diagnosis
name	outcome	covariates	p_value	adj_p	estimate	std_error	statistic	ids	uniprot	uname
GAD2	cogdx	msex + pmi + age_death + bmi + educ + apoe_genotype	3.39802e-05	0.000475722	0.545954	-2.26298	-4.14501	GAD2|Q05329	Q05329	GAD2
MTAP	cogdx	msex + pmi + age_death + bmi + educ + apoe_genotype	0.00383881	0.0268716	0.596448	1.7244	2.89111	MTAP|F8WES2	F8WES2	MTAP.1
ARG2	cogdx	msex + pmi + age_death + bmi + educ + apoe_genotype	0.00626768	0.0283437	0.338178	0.924388	2.73344	ARG2|P78540	P78540	ARG2
NOS1	cogdx	msex + pmi + age_death + bmi + educ + apoe_genotype	0.0080982	0.0283437	1.08331	-2.86855	-2.64795	NOS1|C9J5P6	C9J5P6	NOS1
MTAP	cogdx	msex + pmi + age_death + bmi + educ + apoe_genotype	0.056825	0.15911	0.747334	1.42341	1.90465	MTAP|Q13126	Q13126	MTAP
MAT2A	cogdx	msex + pmi + age_death + bmi + educ + apoe_genotype	0.0697934	0.162851	1.19923	2.1745	1.81325	MAT2A|P31153	P31153	MAT2A
MSRA	cogdx	msex + pmi + age_death + bmi + educ + apoe_genotype	0.121933	0.243867	0.769853	1.19074	1.54671	MSRA|Q9UJ68	Q9UJ68	MSRA
OAT	cogdx	msex + pmi + age_death + bmi + educ + apoe_genotype	0.232435	0.406761	0.658293	-0.786075	-1.19411	OAT|P04181	P04181	OAT
ASS1	cogdx	msex + pmi + age_death + bmi + educ + apoe_genotype	0.295068	0.458994	0.533652	0.558771	1.04707	ASS1|P00966	P00966	ASS1
SRM	cogdx	msex + pmi + age_death + bmi + educ + apoe_genotype	0.396493	0.534523	0.937664	-0.795047	-0.847901	SRM|P19623	P19623	SRM
CHDH	cogdx	msex + pmi + age_death + bmi + educ + apoe_genotype	0.419982	0.534523	0.438415	0.353561	0.806453	CHDH|Q8NE62	Q8NE62	CHDH
BHMT	cogdx	msex + pmi + age_death + bmi + educ + apoe_genotype	0.535387	0.619781	0.244483	0.151532	0.619804	BHMT|Q93088	Q93088	BHMT
N6AMT1	cogdx	msex + pmi + age_death + bmi + educ + apoe_genotype	0.575511	0.619781	0.498563	0.279172	0.559954	N6AMT1|B2RA97	B2RA97	N6AMT1
ASL	cogdx	msex + pmi + age_death + bmi + educ + apoe_genotype	0.65375	0.65375	0.571647	0.256417	0.448558	ASL|P04424	P04424	ASL

### Sheet: cognition
name	outcome	covariates	p_value	adj_p	estimate	std_error	statistic	ids	uniprot	uname
GAD2	cogn_global	msex + pmi + age_death + bmi + educ + apoe_genotype	0.00176303	0.0246824	1.61097	0.508587	3.16753	GAD2|Q05329	Q05329	GAD2
NOS1	cogn_global	msex + pmi + age_death + bmi + educ + apoe_genotype	0.0188471	0.131929	2.34237	0.989749	2.36663	NOS1|C9J5P6	C9J5P6	NOS1
ASS1	cogn_global	msex + pmi + age_death + bmi + educ + apoe_genotype	0.0408702	0.162848	-1.108	0.538554	-2.05735	ASS1|P00966	P00966	ASS1
BHMT	cogn_global	msex + pmi + age_death + bmi + educ + apoe_genotype	0.0465279	0.162848	-0.52043	0.259925	-2.00223	BHMT|Q93088	Q93088	BHMT
ARG2	cogn_global	msex + pmi + age_death + bmi + educ + apoe_genotype	0.0600611	0.168171	-0.67408	0.356579	-1.89041	ARG2|P78540	P78540	ARG2
MSRA	cogn_global	msex + pmi + age_death + bmi + educ + apoe_genotype	0.0798196	0.186246	-1.37873	0.783309	-1.76014	MSRA|Q9UJ68	Q9UJ68	MSRA
MTAP	cogn_global	msex + pmi + age_death + bmi + educ + apoe_genotype	0.105051	0.197118	-0.971349	0.596735	-1.62777	MTAP|F8WES2	F8WES2	MTAP.1
MTAP	cogn_global	msex + pmi + age_death + bmi + educ + apoe_genotype	0.112639	0.197118	-1.20043	0.753555	-1.59302	MTAP|Q13126	Q13126	MTAP
MAT2A	cogn_global	msex + pmi + age_death + bmi + educ + apoe_genotype	0.229056	0.35631	-1.43421	1.18898	-1.20626	MAT2A|P31153	P31153	MAT2A
OAT	cogn_global	msex + pmi + age_death + bmi + educ + apoe_genotype	0.331728	0.464419	0.623329	0.64072	0.972857	OAT|P04181	P04181	OAT
SRM	cogn_global	msex + pmi + age_death + bmi + educ + apoe_genotype	0.677161	0.861842	-0.388442	0.931709	-0.416914	SRM|P19623	P19623	SRM
ASL	cogn_global	msex + pmi + age_death + bmi + educ + apoe_genotype	0.757137	0.883327	0.17834	0.575959	0.30964	ASL|P04424	P04424	ASL
CHDH	cogn_global	msex + pmi + age_death + bmi + educ + apoe_genotype	0.829695	0.893517	0.0940984	0.43694	0.215358	CHDH|Q8NE62	Q8NE62	CHDH
N6AMT1	cogn_global	msex + pmi + age_death + bmi + educ + apoe_genotype	0.986642	0.986642	0.00826141	0.492864	0.0167621	N6AMT1|B2RA97	B2RA97	N6AMT1

### Sheet: cognitive decline
name	outcome	covariates	p_value	adj_p	estimate	std_error	statistic	ids	uniprot	uname
GAD2	cogng_random_slope	msex + pmi + age_death + bmi + educ + apoe_genotype	0.000229278	0.00252175	-0.143438	0.038374	-3.7379	GAD2|Q05329	Q05329	GAD2
MSRA	cogng_random_slope	msex + pmi + age_death + bmi + educ + apoe_genotype	0.00036025	0.00252175	0.203389	0.0562406	3.61641	MSRA|Q9UJ68	Q9UJ68	MSRA
NOS1	cogng_random_slope	msex + pmi + age_death + bmi + educ + apoe_genotype	0.00819436	0.0382404	-0.202666	0.07605	-2.6649	NOS1|C9J5P6	C9J5P6	NOS1
ASS1	cogng_random_slope	msex + pmi + age_death + bmi + educ + apoe_genotype	0.017461	0.0611134	0.095329	0.0398448	2.39251	ASS1|P00966	P00966	ASS1
BHMT	cogng_random_slope	msex + pmi + age_death + bmi + educ + apoe_genotype	0.0313495	0.0877785	0.0398443	0.0184072	2.16461	BHMT|Q93088	Q93088	BHMT
MAT2A	cogng_random_slope	msex + pmi + age_death + bmi + educ + apoe_genotype	0.0621493	0.145015	0.168962	0.090186	1.87349	MAT2A|P31153	P31153	MAT2A
ARG2	cogng_random_slope	msex + pmi + age_death + bmi + educ + apoe_genotype	0.132773	0.265546	0.0387897	0.025721	1.5081	ARG2|P78540	P78540	ARG2
CHDH	cogng_random_slope	msex + pmi + age_death + bmi + educ + apoe_genotype	0.178594	0.288435	0.0434398	0.0322056	1.34883	CHDH|Q8NE62	Q8NE62	CHDH
MTAP	cogng_random_slope	msex + pmi + age_death + bmi + educ + apoe_genotype	0.195002	0.288435	0.0575542	0.0442946	1.29935	MTAP|F8WES2	F8WES2	MTAP.1
MTAP	cogng_random_slope	msex + pmi + age_death + bmi + educ + apoe_genotype	0.206025	0.288435	0.0713374	0.056268	1.26782	MTAP|Q13126	Q13126	MTAP
OAT	cogng_random_slope	msex + pmi + age_death + bmi + educ + apoe_genotype	0.547721	0.697099	-0.0297374	0.0493988	-0.601985	OAT|P04181	P04181	OAT
SRM	cogng_random_slope	msex + pmi + age_death + bmi + educ + apoe_genotype	0.616457	0.7192	0.0350715	0.0699339	0.501495	SRM|P19623	P19623	SRM
ASL	cogng_random_slope	msex + pmi + age_death + bmi + educ + apoe_genotype	0.866079	0.911807	0.00713131	0.0422443	0.168811	ASL|P04424	P04424	ASL
N6AMT1	cogng_random_slope	msex + pmi + age_death + bmi + educ + apoe_genotype	0.911807	0.911807	-0.00416264	0.0375452	-0.11087	N6AMT1|B2RA97	B2RA97	N6AMT1
